# Decoding the peripheral transcriptomic and meta-genomic response to music in Autism Spectrum Disorder *via* saliva-based RNA sequencing

**DOI:** 10.1101/2025.07.04.663204

**Authors:** Andrea Cavenaghi, Nour El Zahraa Mallah, Laura Navarro, Group Sensogenomics Working, Federico Martinón-Torres, Alberto Gómez-Carballa, Antonio Salas

**Affiliations:** Unidade de Xenética, Instituto de Ciencias Forenses, Facultade de Medicina, Universidade de Santiago de Compostela, and Genética de Poblaciones en Biomedicina (GenPoB) Research Group, Instituto de Investigación Sanitaria (IDIS), 15706 Hospital Clínico Universitario de Santiago (SERGAS), Galicia, Spain; Genetics, Vaccines and Infections Research Group (GenViP), Instituto de Investigación Sanitaria de Santiago, 15706 Universidade de Santiago de Compostela, Santiago de Compostela, Galicia, Spain; Centro de Investigación Biomédica en Red de Enfermedades Respiratorias (CIBER-ES), Madrid, Spain; Translational Pediatrics and Infectious Diseases, Department of Pediatrics, 15706 Hospital Clínico Universitario de Santiago de Compostela, Santiago de Compostela, Galicia, Spain

**Keywords:** ASD, Transcriptomics, Gene Expression, RNA-seq

## Abstract

Saliva-based RNA sequencing (RNA-seq) poses technical challenges due to high bacterial content, RNA degradation, and sample heterogeneity. This study investigates the transcriptional effects of music exposure in individuals with autism spectrum disorder (ASD) using this non-invasive approach. To address saliva-specific limitations, we employed two complementary library preparation methods, Poly-A selection and Human-Enriched protocols, allowing us to maximize human transcript detection and ensure reproducibility. By merging them, we ensured reproducibility and captured both host and microbial signals. While each dataset individually revealed a limited number of differentially expressed genes (DEGs), their integration enhanced biological resolution. Among the consistently modulated genes were *HERC6*, *TSPAN5*, and *REM2*, pointing to music-induced transcriptional changes relevant to neurodevelopmental and immune processes. Functional enrichment analyses highlighted pathways involved in immune regulation, oxidative phosphorylation, and epithelial differentiation. These findings align with evidence of immune dysregulation, mitochondrial dysfunction, and altered cellular communication in ASD. Importantly, co-expression network analysis identified modules significantly correlated with music exposure. Notably, the *AKNA* module, previously associated with ASD risk, was downregulated and enriched for Ras-related GTPase signaling and immune pathways, suggesting that music may modulate intracellular signaling and inflammation. Conversely, upregulation of the *UBE2D3* module pointed to activation of endoplasmic reticulum stress response mechanisms, a known contributor to ASD neurodevelopmental deficits. These results suggest that music engages specific stress-adaptive and immunomodulatory networks in buccal cells, potentially reflecting systemic effects. Our exploratory metagenomic analysis highlights 15 microbial species with consistent abundance shifts across both methods. Notably, *Acidipropionibacterium acidipropionici* and *Propionibacterium freudenreichii*, associated with propionic acid production, emerged as music-responsive taxa. Elevated propionic acid has been implicated in ASD-like behaviors and neuroinflammation, suggesting a microbiota-mediated pathway. Music may influence both host gene expression and oral microbiota, potentially affecting neuroimmune processes via the microbiota–brain axis. Although exploratory, the results support the feasibility of using saliva for integrated molecular profiling in ASD.
