## Supplementary material for "Decoding the peripheral transcriptomic and meta-genomic response to music in Autism Spectrum Disorder *via* saliva-based RNA sequencing": Table S1

### Sheet: Hoja1
Table S1. Neuro-biological related terms retrieved from Gene Ontology database (GO).
GO terms
ADENYLATE CYCLASE ACTIVATING ADRENERGIC RECEPTOR SIGNALING PATHWAY
ADENYLATE CYCLASE ACTIVATING DOPAMINE RECEPTOR SIGNALING PATHWAY
ADRENAL GLAND DEVELOPMENT
ADRENERGIC RECEPTOR SIGNALING PATHWAY
AMINO ACID NEUROTRANSMITTER REUPTAKE
AMPA GLUTAMATE RECEPTOR CLUSTERING
AMYLOID BETA CLEARANCE
AMYLOID BETA METABOLIC PROCESS
AMYLOID FIBRIL FORMATION
AMYLOID PRECURSOR PROTEIN BIOSYNTHETIC PROCESS
AMYLOID PRECURSOR PROTEIN CATABOLIC PROCESS
AMYLOID PRECURSOR PROTEIN METABOLIC PROCESS
ASTROCYTE ACTIVATION
ASTROCYTE DEVELOPMENT
ASTROCYTE DIFFERENTIATION
AUTONOMIC NERVOUS SYSTEM DEVELOPMENT
AXO DENDRITIC TRANSPORT
AXON ENSHEATHMENT IN CENTRAL NERVOUS SYSTEM
BERGMANN GLIAL CELL DIFFERENTIATION
BRAIN MORPHOGENESIS
BRANCHED CHAIN AMINO ACID CATABOLIC PROCESS
BRANCHED CHAIN AMINO ACID METABOLIC PROCESS
BRANCHED CHAIN AMINO ACID TRANSPORT
BRANCHING MORPHOGENESIS OF A NERVE
BUNDLE OF HIS CELL TO PURKINJE MYOCYTE COMMUNICATION
CALCIUM ION REGULATED EXOCYTOSIS OF NEUROTRANSMITTER
CARDIAC NEURAL CREST CELL DEVELOPMENT INVOLVED IN OUTFLOW TRACT MORPHOGENESIS
CARDIAC NEURAL CREST CELL DIFFERENTIATION INVOLVED IN HEART DEVELOPMENT
CARDIAC NEURAL CREST CELL MIGRATION INVOLVED IN OUTFLOW TRACT MORPHOGENESIS
CATECHOLAMINE UPTAKE INVOLVED IN SYNAPTIC TRANSMISSION
CELL DIFFERENTIATION IN HINDBRAIN
CELL MIGRATION IN HINDBRAIN
CELL MORPHOGENESIS INVOLVED IN NEURON DIFFERENTIATION
CELL PROLIFERATION IN FOREBRAIN
CELL PROLIFERATION IN HINDBRAIN
CELLULAR RESPONSE TO AMYLOID BETA
CELLULAR RESPONSE TO CORTICOSTEROID STIMULUS
CELLULAR RESPONSE TO EPINEPHRINE STIMULUS
CELLULAR RESPONSE TO LEPTIN STIMULUS
CELLULAR RESPONSE TO MINERALOCORTICOID STIMULUS
CENTRAL NERVOUS SYSTEM DEVELOPMENT
CENTRAL NERVOUS SYSTEM NEURON AXONOGENESIS
CENTRAL NERVOUS SYSTEM NEURON DEVELOPMENT
CENTRAL NERVOUS SYSTEM NEURON DIFFERENTIATION
CENTRAL NERVOUS SYSTEM PROJECTION NEURON AXONOGENESIS
CERAMIDE BIOSYNTHETIC PROCESS
CERAMIDE CATABOLIC PROCESS
CERAMIDE METABOLIC PROCESS
CERAMIDE TRANSPORT
CEREBELLAR CORTEX DEVELOPMENT
CEREBELLAR CORTEX FORMATION
CEREBELLAR CORTEX MORPHOGENESIS
CEREBELLAR GRANULAR LAYER DEVELOPMENT
CEREBELLAR PURKINJE CELL LAYER DEVELOPMENT
CEREBELLAR PURKINJE CELL LAYER FORMATION
CEREBELLAR PURKINJE CELL LAYER MORPHOGENESIS
CEREBRAL CORTEX CELL MIGRATION
CEREBRAL CORTEX DEVELOPMENT
CEREBRAL CORTEX GABAERGIC INTERNEURON DIFFERENTIATION
CEREBRAL CORTEX NEURON DIFFERENTIATION
CEREBRAL CORTEX RADIALLY ORIENTED CELL MIGRATION
CEREBROSPINAL FLUID CIRCULATION
CIRCADIAN SLEEP WAKE CYCLE
CIRCADIAN SLEEP WAKE CYCLE SLEEP
COGNITION
COMMISSURAL NEURON AXON GUIDANCE
CORTICAL ACTIN CYTOSKELETON ORGANIZATION
CORTICAL CYTOSKELETON ORGANIZATION
CORTICOSTEROID HORMONE SECRETION
CORTICOSTEROID RECEPTOR SIGNALING PATHWAY
CRANIAL NERVE DEVELOPMENT
CRANIAL NERVE FORMATION
CRANIAL NERVE MORPHOGENESIS
CRANIAL NERVE STRUCTURAL ORGANIZATION
DENDRITE DEVELOPMENT
DENDRITE EXTENSION
DENDRITE MORPHOGENESIS
DENDRITE SELF AVOIDANCE
DENDRITIC CELL ANTIGEN PROCESSING AND PRESENTATION
DENDRITIC CELL APOPTOTIC PROCESS
DENDRITIC CELL CHEMOTAXIS
DENDRITIC CELL CYTOKINE PRODUCTION
DENDRITIC CELL DIFFERENTIATION
DENDRITIC CELL MIGRATION
DENDRITIC SPINE DEVELOPMENT
DENDRITIC SPINE MAINTENANCE
DENDRITIC SPINE MORPHOGENESIS
DENDRITIC TRANSPORT
DOPAMINE BIOSYNTHETIC PROCESS
DOPAMINE METABOLIC PROCESS
DOPAMINE RECEPTOR SIGNALING PATHWAY
DOPAMINE SECRETION
DOPAMINE TRANSPORT
DOPAMINERGIC NEURON DIFFERENTIATION
DORSAL VENTRAL NEURAL TUBE PATTERNING
EMBRYONIC BRAIN DEVELOPMENT
EMBRYONIC FORELIMB MORPHOGENESIS
EMBRYONIC HINDLIMB MORPHOGENESIS
ENSHEATHMENT OF NEURONS
ENTERIC NERVOUS SYSTEM DEVELOPMENT
EPINEPHRINE TRANSPORT
ESTABLISHMENT OF BLOOD BRAIN BARRIER
ESTABLISHMENT OF PLANAR POLARITY INVOLVED IN NEURAL TUBE CLOSURE
EXCITATORY SYNAPSE ASSEMBLY
FACIAL NERVE MORPHOGENESIS
FOREBRAIN CELL MIGRATION
FOREBRAIN DEVELOPMENT
FOREBRAIN GENERATION OF NEURONS
FOREBRAIN MORPHOGENESIS
FOREBRAIN NEURON DEVELOPMENT
FOREBRAIN NEURON DIFFERENTIATION
FOREBRAIN REGIONALIZATION
FORELIMB MORPHOGENESIS
G PROTEIN COUPLED ACETYLCHOLINE RECEPTOR SIGNALING PATHWAY
G PROTEIN COUPLED GLUTAMATE RECEPTOR SIGNALING PATHWAY
GABAERGIC NEURON DIFFERENTIATION
GAMMA AMINOBUTYRIC ACID SECRETION
GAMMA AMINOBUTYRIC ACID SIGNALING PATHWAY
GAMMA AMINOBUTYRIC ACID TRANSPORT
GANGLIOSIDE BIOSYNTHETIC PROCESS
GANGLIOSIDE METABOLIC PROCESS
GENERATION OF NEURONS
GLIAL CELL ACTIVATION
GLIAL CELL APOPTOTIC PROCESS
GLIAL CELL DERIVED NEUROTROPHIC FACTOR RECEPTOR SIGNALING PATHWAY
GLIAL CELL DEVELOPMENT
GLIAL CELL DIFFERENTIATION
GLIAL CELL FATE COMMITMENT
GLIAL CELL MIGRATION
GLIAL CELL PROLIFERATION
GLUCOCORTICOID BIOSYNTHETIC PROCESS
GLUCOCORTICOID METABOLIC PROCESS
GLUCOCORTICOID SECRETION
GLUTAMATE METABOLIC PROCESS
GLUTAMATE RECEPTOR SIGNALING PATHWAY
GLUTAMATE SECRETION
GLUTAMINE FAMILY AMINO ACID BIOSYNTHETIC PROCESS
GLUTAMINE FAMILY AMINO ACID CATABOLIC PROCESS
GLUTAMINE FAMILY AMINO ACID METABOLIC PROCESS
GLUTAMINE METABOLIC PROCESS
GLYCOSPHINGOLIPID BIOSYNTHETIC PROCESS
GLYCOSPHINGOLIPID METABOLIC PROCESS
GLYCOSYLCERAMIDE METABOLIC PROCESS
HINDBRAIN DEVELOPMENT
HINDBRAIN MORPHOGENESIS
HINDLIMB MORPHOGENESIS
HIPPOCAMPUS DEVELOPMENT
HISTAMINE PRODUCTION INVOLVED IN INFLAMMATORY RESPONSE
HISTAMINE SECRETION
HISTAMINE TRANSPORT
HYPOTHALAMUS CELL DIFFERENTIATION
HYPOTHALAMUS DEVELOPMENT
IMMUNOLOGICAL MEMORY FORMATION PROCESS
IMMUNOLOGICAL MEMORY PROCESS
IMMUNOLOGICAL SYNAPSE FORMATION
INHIBITORY POSTSYNAPTIC POTENTIAL
INHIBITORY SYNAPSE ASSEMBLY
INNERVATION
INTERNEURON MIGRATION
L GLUTAMATE IMPORT ACROSS PLASMA MEMBRANE
L GLUTAMATE TRANSMEMBRANE TRANSPORT
LAYER FORMATION IN CEREBRAL CORTEX
LEPTIN MEDIATED SIGNALING PATHWAY
LIMB BUD FORMATION
LIMBIC SYSTEM DEVELOPMENT
LONG TERM MEMORY
LONG TERM SYNAPTIC DEPRESSION
LONG TERM SYNAPTIC POTENTIATION
MAINTENANCE OF BLOOD BRAIN BARRIER
MAINTENANCE OF SYNAPSE STRUCTURE
MEMORY
MIDBRAIN DEVELOPMENT
MIDBRAIN DOPAMINERGIC NEURON DIFFERENTIATION
MINERALOCORTICOID BIOSYNTHETIC PROCESS
MINERALOCORTICOID METABOLIC PROCESS
MODIFICATION OF POSTSYNAPTIC STRUCTURE
MODIFICATION OF SYNAPTIC STRUCTURE
MODULATION OF EXCITATORY POSTSYNAPTIC POTENTIAL
MOTOR NEURON APOPTOTIC PROCESS
MOTOR NEURON AXON GUIDANCE
MOTOR NEURON MIGRATION
MYELIN ASSEMBLY
MYELIN MAINTENANCE
MYELOID DENDRITIC CELL ACTIVATION
MYELOID DENDRITIC CELL DIFFERENTIATION
NEGATIVE REGULATION OF AMYLOID FIBRIL FORMATION
NEGATIVE REGULATION OF AMYLOID PRECURSOR PROTEIN CATABOLIC PROCESS
NEGATIVE REGULATION OF ASTROCYTE DIFFERENTIATION
NEGATIVE REGULATION OF DENDRITIC SPINE DEVELOPMENT
NEGATIVE REGULATION OF GLIAL CELL DIFFERENTIATION
NEGATIVE REGULATION OF GLIAL CELL PROLIFERATION
NEGATIVE REGULATION OF LONG TERM SYNAPTIC POTENTIATION
NEGATIVE REGULATION OF MOTOR NEURON APOPTOTIC PROCESS
NEGATIVE REGULATION OF MYELINATION
NEGATIVE REGULATION OF NERVOUS SYSTEM DEVELOPMENT
NEGATIVE REGULATION OF NERVOUS SYSTEM PROCESS
NEGATIVE REGULATION OF NEURAL PRECURSOR CELL PROLIFERATION
NEGATIVE REGULATION OF NEUROINFLAMMATORY RESPONSE
NEGATIVE REGULATION OF NEURON APOPTOTIC PROCESS
NEGATIVE REGULATION OF NEURON DEATH
NEGATIVE REGULATION OF NEURON DIFFERENTIATION
NEGATIVE REGULATION OF NEURON MIGRATION
NEGATIVE REGULATION OF NEURON PROJECTION DEVELOPMENT
NEGATIVE REGULATION OF NEURON PROJECTION REGENERATION
NEGATIVE REGULATION OF NEUROTRANSMITTER SECRETION
NEGATIVE REGULATION OF NEUROTRANSMITTER TRANSPORT
NEGATIVE REGULATION OF OLIGODENDROCYTE DIFFERENTIATION
NEGATIVE REGULATION OF OXIDATIVE STRESS INDUCED NEURON DEATH
NEGATIVE REGULATION OF SYNAPSE ORGANIZATION
NEGATIVE REGULATION OF SYNAPTIC TRANSMISSION
NEGATIVE REGULATION OF SYNAPTIC TRANSMISSION GLUTAMATERGIC
NERVE DEVELOPMENT
NERVE GROWTH FACTOR SIGNALING PATHWAY
NERVOUS SYSTEM PROCESS
NERVOUS SYSTEM PROCESS INVOLVED IN REGULATION OF SYSTEMIC ARTERIAL BLOOD PRESSURE
NEURAL CREST CELL DIFFERENTIATION
NEURAL CREST FORMATION
NEURAL NUCLEUS DEVELOPMENT
NEURAL PRECURSOR CELL PROLIFERATION
NEURAL RETINA DEVELOPMENT
NEURAL TUBE DEVELOPMENT
NEURAL TUBE FORMATION
NEURAL TUBE PATTERNING
NEUROBLAST DIVISION
NEUROBLAST PROLIFERATION
NEUROENDOCRINE CELL DIFFERENTIATION
NEUROEPITHELIAL CELL DIFFERENTIATION
NEUROGENESIS
NEUROINFLAMMATORY RESPONSE
NEUROMUSCULAR JUNCTION DEVELOPMENT
NEUROMUSCULAR PROCESS
NEUROMUSCULAR PROCESS CONTROLLING BALANCE
NEUROMUSCULAR PROCESS CONTROLLING POSTURE
NEUROMUSCULAR SYNAPTIC TRANSMISSION
NEURON APOPTOTIC PROCESS
NEURON CELL CELL ADHESION
NEURON CELLULAR HOMEOSTASIS
NEURON DEATH
NEURON DEATH IN RESPONSE TO OXIDATIVE STRESS
NEURON DEVELOPMENT
NEURON FATE COMMITMENT
NEURON FATE DETERMINATION
NEURON FATE SPECIFICATION
NEURON MATURATION
NEURON MIGRATION
NEURON PROJECTION ARBORIZATION
NEURON PROJECTION EXTENSION
NEURON PROJECTION EXTENSION INVOLVED IN NEURON PROJECTION GUIDANCE
NEURON PROJECTION GUIDANCE
NEURON PROJECTION MAINTENANCE
NEURON PROJECTION ORGANIZATION
NEURON PROJECTION REGENERATION
NEURON RECOGNITION
NEURON REMODELING
NEURONAL ACTION POTENTIAL
NEURONAL ION CHANNEL CLUSTERING
NEURONAL STEM CELL POPULATION MAINTENANCE
NEUROPEPTIDE SIGNALING PATHWAY
NEUROTRANSMITTER BIOSYNTHETIC PROCESS
NEUROTRANSMITTER CATABOLIC PROCESS
NEUROTRANSMITTER GATED ION CHANNEL CLUSTERING
NEUROTRANSMITTER METABOLIC PROCESS
NEUROTRANSMITTER RECEPTOR INTERNALIZATION
NEUROTRANSMITTER RECEPTOR LOCALIZATION TO POSTSYNAPTIC SPECIALIZATION MEMBRANE
NEUROTRANSMITTER RECEPTOR TRANSPORT
NEUROTRANSMITTER RECEPTOR TRANSPORT ENDOSOME TO POSTSYNAPTIC MEMBRANE
NEUROTRANSMITTER RECEPTOR TRANSPORT TO PLASMA MEMBRANE
NEUROTRANSMITTER REUPTAKE
NEUROTRANSMITTER SECRETION
NEUROTRANSMITTER TRANSPORT
NEUROTRANSMITTER UPTAKE
NEUROTROPHIN SIGNALING PATHWAY
NEUROTROPHIN TRK RECEPTOR SIGNALING PATHWAY
NORADRENERGIC NEURON DIFFERENTIATION
NOREPINEPHRINE METABOLIC PROCESS
NOREPINEPHRINE SECRETION
NOREPINEPHRINE TRANSPORT
OLFACTORY BULB INTERNEURON DIFFERENTIATION
OLIGODENDROCYTE DEVELOPMENT
OLIGODENDROCYTE DIFFERENTIATION
OPTIC NERVE DEVELOPMENT
PARASYMPATHETIC NERVOUS SYSTEM DEVELOPMENT
PEPTIDYL GLUTAMIC ACID MODIFICATION
PERIPHERAL NERVOUS SYSTEM DEVELOPMENT
PERIPHERAL NERVOUS SYSTEM NEURON DIFFERENTIATION
PITUITARY GLAND DEVELOPMENT
PLANAR CELL POLARITY PATHWAY INVOLVED IN NEURAL TUBE CLOSURE
POSITIVE REGULATION OF AMYLOID BETA FORMATION
POSITIVE REGULATION OF AMYLOID PRECURSOR PROTEIN CATABOLIC PROCESS
POSITIVE REGULATION OF ASTROCYTE DIFFERENTIATION
POSITIVE REGULATION OF DENDRITE DEVELOPMENT
POSITIVE REGULATION OF DENDRITE MORPHOGENESIS
POSITIVE REGULATION OF DENDRITIC CELL CHEMOTAXIS
POSITIVE REGULATION OF DENDRITIC CELL CYTOKINE PRODUCTION
POSITIVE REGULATION OF DENDRITIC SPINE DEVELOPMENT
POSITIVE REGULATION OF DENDRITIC SPINE MORPHOGENESIS
POSITIVE REGULATION OF EXCITATORY POSTSYNAPTIC POTENTIAL
POSITIVE REGULATION OF GLIAL CELL DIFFERENTIATION
POSITIVE REGULATION OF GLIAL CELL MIGRATION
POSITIVE REGULATION OF GLIAL CELL PROLIFERATION
POSITIVE REGULATION OF GLUTAMATE SECRETION
POSITIVE REGULATION OF LONG TERM SYNAPTIC POTENTIATION
POSITIVE REGULATION OF MYELINATION
POSITIVE REGULATION OF NERVOUS SYSTEM DEVELOPMENT
POSITIVE REGULATION OF NERVOUS SYSTEM PROCESS
POSITIVE REGULATION OF NEURAL PRECURSOR CELL PROLIFERATION
POSITIVE REGULATION OF NEUROBLAST PROLIFERATION
POSITIVE REGULATION OF NEUROGENESIS
POSITIVE REGULATION OF NEUROINFLAMMATORY RESPONSE
POSITIVE REGULATION OF NEURON APOPTOTIC PROCESS
POSITIVE REGULATION OF NEURON DEATH
POSITIVE REGULATION OF NEURON DIFFERENTIATION
POSITIVE REGULATION OF NEURON MIGRATION
POSITIVE REGULATION OF NEURON PROJECTION DEVELOPMENT
POSITIVE REGULATION OF NEURON PROJECTION REGENERATION
POSITIVE REGULATION OF NEUROTRANSMITTER SECRETION
POSITIVE REGULATION OF NEUROTRANSMITTER TRANSPORT
POSITIVE REGULATION OF OLIGODENDROCYTE DIFFERENTIATION
POSITIVE REGULATION OF SYNAPSE ASSEMBLY
POSITIVE REGULATION OF SYNAPTIC TRANSMISSION
POSITIVE REGULATION OF SYNAPTIC TRANSMISSION GABAERGIC
POSITIVE REGULATION OF SYNAPTIC TRANSMISSION GLUTAMATERGIC
POSTSYNAPSE ASSEMBLY
POSTSYNAPSE ORGANIZATION
POSTSYNAPTIC ACTIN CYTOSKELETON ORGANIZATION
POSTSYNAPTIC CYTOSKELETON ORGANIZATION
POSTSYNAPTIC MEMBRANE ASSEMBLY
POSTSYNAPTIC MEMBRANE ORGANIZATION
POSTSYNAPTIC MODULATION OF CHEMICAL SYNAPTIC TRANSMISSION
POSTSYNAPTIC NEUROTRANSMITTER RECEPTOR INTERNALIZATION
POSTSYNAPTIC SIGNAL TRANSDUCTION
POSTSYNAPTIC SPECIALIZATION ASSEMBLY
POSTSYNAPTIC SPECIALIZATION ORGANIZATION
PRESYNAPSE ORGANIZATION
PRESYNAPTIC ENDOCYTOSIS
PRESYNAPTIC MODULATION OF CHEMICAL SYNAPTIC TRANSMISSION
PROTEIN LOCALIZATION TO CELL CORTEX
PROTEIN LOCALIZATION TO POSTSYNAPSE
PROTEIN LOCALIZATION TO PRESYNAPSE
PROTEIN LOCALIZATION TO SYNAPSE
PROTEIN POLYGLUTAMYLATION
PYRAMIDAL NEURON DEVELOPMENT
PYRAMIDAL NEURON DIFFERENTIATION
RADIAL GLIAL CELL DIFFERENTIATION
RECEPTOR LOCALIZATION TO SYNAPSE
REGULATION OF AMYLOID BETA CLEARANCE
REGULATION OF AMYLOID FIBRIL FORMATION
REGULATION OF AMYLOID PRECURSOR PROTEIN CATABOLIC PROCESS
REGULATION OF ASPARTIC TYPE ENDOPEPTIDASE ACTIVITY INVOLVED IN AMYLOID PRECURSOR PROTEIN CATABOLIC PROCESS
REGULATION OF ASTROCYTE DIFFERENTIATION
REGULATION OF CEREBELLAR GRANULE CELL PRECURSOR PROLIFERATION
REGULATION OF CIRCADIAN SLEEP WAKE CYCLE
REGULATION OF CORTICOSTEROID HORMONE SECRETION
REGULATION OF DENDRITE DEVELOPMENT
REGULATION OF DENDRITE EXTENSION
REGULATION OF DENDRITE MORPHOGENESIS
REGULATION OF DENDRITIC CELL ANTIGEN PROCESSING AND PRESENTATION
REGULATION OF DENDRITIC CELL CHEMOTAXIS
REGULATION OF DENDRITIC CELL DIFFERENTIATION
REGULATION OF DENDRITIC SPINE DEVELOPMENT
REGULATION OF DENDRITIC SPINE MAINTENANCE
REGULATION OF DENDRITIC SPINE MORPHOGENESIS
REGULATION OF DOPAMINE RECEPTOR SIGNALING PATHWAY
REGULATION OF DOPAMINERGIC NEURON DIFFERENTIATION
REGULATION OF EXCITATORY SYNAPSE ASSEMBLY
REGULATION OF GLIAL CELL APOPTOTIC PROCESS
REGULATION OF GLIAL CELL DIFFERENTIATION
REGULATION OF GLIAL CELL MIGRATION
REGULATION OF GLIAL CELL PROLIFERATION
REGULATION OF GLUCOCORTICOID METABOLIC PROCESS
REGULATION OF GLUCOCORTICOID SECRETION
REGULATION OF GLUTAMATE SECRETION
REGULATION OF LONG TERM NEURONAL SYNAPTIC PLASTICITY
REGULATION OF LONG TERM SYNAPTIC DEPRESSION
REGULATION OF LONG TERM SYNAPTIC POTENTIATION
REGULATION OF MICROGLIAL CELL ACTIVATION
REGULATION OF MOTOR NEURON APOPTOTIC PROCESS
REGULATION OF MYELINATION
REGULATION OF NERVOUS SYSTEM DEVELOPMENT
REGULATION OF NERVOUS SYSTEM PROCESS
REGULATION OF NEURAL PRECURSOR CELL PROLIFERATION
REGULATION OF NEUROBLAST PROLIFERATION
REGULATION OF NEUROGENESIS
REGULATION OF NEUROINFLAMMATORY RESPONSE
REGULATION OF NEURON DIFFERENTIATION
REGULATION OF NEURON MIGRATION
REGULATION OF NEURON PROJECTION ARBORIZATION
REGULATION OF NEURON PROJECTION DEVELOPMENT
REGULATION OF NEURON PROJECTION REGENERATION
REGULATION OF NEURONAL SYNAPTIC PLASTICITY
REGULATION OF NEUROTRANSMITTER LEVELS
REGULATION OF NEUROTRANSMITTER RECEPTOR ACTIVITY
REGULATION OF NEUROTRANSMITTER TRANSPORT
REGULATION OF NEUROTRANSMITTER UPTAKE
REGULATION OF NEUROTROPHIN TRK RECEPTOR SIGNALING PATHWAY
REGULATION OF OLIGODENDROCYTE DIFFERENTIATION
REGULATION OF POSTSYNAPSE ORGANIZATION
REGULATION OF POSTSYNAPTIC CYTOSOLIC CALCIUM ION CONCENTRATION
REGULATION OF POSTSYNAPTIC DENSITY ASSEMBLY
REGULATION OF POSTSYNAPTIC DENSITY ORGANIZATION
REGULATION OF POSTSYNAPTIC MEMBRANE NEUROTRANSMITTER RECEPTOR LEVELS
REGULATION OF POSTSYNAPTIC MEMBRANE POTENTIAL
REGULATION OF POSTSYNAPTIC NEUROTRANSMITTER RECEPTOR ACTIVITY
REGULATION OF POSTSYNAPTIC NEUROTRANSMITTER RECEPTOR INTERNALIZATION
REGULATION OF POSTSYNAPTIC SPECIALIZATION ASSEMBLY
REGULATION OF PRESYNAPSE ORGANIZATION
REGULATION OF PRESYNAPTIC CYTOSOLIC CALCIUM ION CONCENTRATION
REGULATION OF PROTEIN LOCALIZATION TO SYNAPSE
REGULATION OF RECEPTOR LOCALIZATION TO SYNAPSE
REGULATION OF RESPIRATORY GASEOUS EXCHANGE BY NERVOUS SYSTEM PROCESS
REGULATION OF SHORT TERM NEURONAL SYNAPTIC PLASTICITY
REGULATION OF SMOOTHENED SIGNALING PATHWAY INVOLVED IN DORSAL VENTRAL NEURAL TUBE PATTERNING
REGULATION OF SPHINGOLIPID BIOSYNTHETIC PROCESS
REGULATION OF SYNAPSE ASSEMBLY
REGULATION OF SYNAPSE MATURATION
REGULATION OF SYNAPSE STRUCTURE OR ACTIVITY
REGULATION OF SYNAPTIC PLASTICITY
REGULATION OF SYNAPTIC TRANSMISSION GABAERGIC
REGULATION OF SYNAPTIC TRANSMISSION GLUTAMATERGIC
REGULATION OF SYNAPTIC VESICLE ENDOCYTOSIS
REGULATION OF SYNAPTIC VESICLE EXOCYTOSIS
REGULATION OF SYNAPTIC VESICLE RECYCLING
REGULATION OF TRANS SYNAPTIC SIGNALING
REGULATION OF TRANSMISSION OF NERVE IMPULSE
RESPONSE TO ACETYLCHOLINE
RESPONSE TO AMYLOID BETA
RESPONSE TO CORTICOSTEROID
RESPONSE TO CORTICOSTERONE
RESPONSE TO DOPAMINE
RESPONSE TO EPINEPHRINE
RESPONSE TO HISTAMINE
RESPONSE TO L GLUTAMATE
RESPONSE TO LEPTIN
RESPONSE TO MINERALOCORTICOID
RESPONSE TO NERVE GROWTH FACTOR
ROSTROCAUDAL NEURAL TUBE PATTERNING
SEMAPHORIN PLEXIN SIGNALING PATHWAY INVOLVED IN NEURON PROJECTION GUIDANCE
SEROTONIN METABOLIC PROCESS
SEROTONIN RECEPTOR SIGNALING PATHWAY
SEROTONIN TRANSPORT
SEROTONIN UPTAKE
SHORT TERM MEMORY
SKELETAL MUSCLE ACETYLCHOLINE GATED CHANNEL CLUSTERING
SLEEP
SMOOTHENED SIGNALING PATHWAY INVOLVED IN DORSAL VENTRAL NEURAL TUBE PATTERNING
SPHINGOLIPID BIOSYNTHETIC PROCESS
SPHINGOLIPID MEDIATED SIGNALING PATHWAY
SPHINGOLIPID METABOLIC PROCESS
SPHINGOMYELIN BIOSYNTHETIC PROCESS
SPHINGOMYELIN METABOLIC PROCESS
SPINAL CORD ASSOCIATION NEURON DIFFERENTIATION
SPINAL CORD MOTOR NEURON DIFFERENTIATION
SPONTANEOUS SYNAPTIC TRANSMISSION
SYMPATHETIC NERVOUS SYSTEM DEVELOPMENT
SYNAPSE ASSEMBLY
SYNAPSE MATURATION
SYNAPSE ORGANIZATION
SYNAPSE PRUNING
SYNAPTIC MEMBRANE ADHESION
SYNAPTIC SIGNALING
SYNAPTIC TRANSMISSION CHOLINERGIC
SYNAPTIC TRANSMISSION DOPAMINERGIC
SYNAPTIC TRANSMISSION GABAERGIC
SYNAPTIC TRANSMISSION GLUTAMATERGIC
SYNAPTIC VESICLE CLUSTERING
SYNAPTIC VESICLE CYTOSKELETAL TRANSPORT
SYNAPTIC VESICLE DOCKING
SYNAPTIC VESICLE EXOCYTOSIS
SYNAPTIC VESICLE LOCALIZATION
SYNAPTIC VESICLE MATURATION
SYNAPTIC VESICLE MEMBRANE ORGANIZATION
SYNAPTIC VESICLE PRIMING
SYNAPTIC VESICLE RECYCLING
SYNAPTIC VESICLE TRANSPORT
SYNAPTONEMAL COMPLEX ORGANIZATION
TELENCEPHALON GLIAL CELL MIGRATION
TRANS SYNAPTIC SIGNALING MODULATING SYNAPTIC TRANSMISSION
TRANSMISSION OF NERVE IMPULSE
TRIGEMINAL NERVE DEVELOPMENT
VENTRAL SPINAL CORD INTERNEURON DIFFERENTIATION
VESICLE MEDIATED TRANSPORT IN SYNAPSE
VESTIBULOCOCHLEAR NERVE DEVELOPMENT
WNT SIGNALING PATHWAY INVOLVED IN MIDBRAIN DOPAMINERGIC NEURON DIFFERENTIATION
