## Supplementary material for "Decoding the peripheral transcriptomic and meta-genomic response to music in Autism Spectrum Disorder *via* saliva-based RNA sequencing": Table S2

### Sheet: Table S2
Table S2. Quality control analysis of the reads from the Human Enriched (HE) and Poly-A dataset, before and after trimming. For each sample (forward read R1 and reverse read R2 files), the table reports: percentage of duplicate reads (% Dups), average GC content (% GC), average read length (Read Length), percentage of failed reads (% Failed), and the total number of sequences in millions (M Seqs).
HE library (pre-processed data)							HE library (Trimmed data)
Sample Name	Dups (%)	GC (%)	Read Length (bp)	Failed (%)	Seqs (M)		Sample Name	Dups (%)	GC (%)	Read Length (bp)	Failed (%)	Seqs (M)
23ID01260_S5_R1_001	87.6%	0.51	101 bp	0.36	17.2		23ID01260_S5_R1	88.8%	51.0%	89 bp	0.18	15.9
23ID01260_S5_R2_001	85.6%	0.51	101 bp	0.27	17.2		23ID01260_S5_R2	87.7%	51.0%	89 bp	0.18	15.9
23ID01261_S6_R1_001	87.4%	0.51	100 bp	0.36	15.9		23ID01261_S6_R1	88.4%	51.0%	89 bp	0.18	14.8
23ID01261_S6_R2_001	84.8%	0.51	101 bp	0.27	15.9		23ID01261_S6_R2	86.8%	51.0%	89 bp	0.18	14.8
23ID01270_S7_R1_001	85.7%	0.52	100 bp	0.27	17.7		23ID01270_S7_R1	86.8%	52.0%	89 bp	0.18	16.7
23ID01270_S7_R2_001	85.6%	0.52	101 bp	0.18	17.7		23ID01270_S7_R2	87.0%	52.0%	89 bp	0.18	16.7
23ID01271_S8_R1_001	83.9%	0.51	100 bp	0.36	16.9		23ID01271_S8_R1	85.0%	51.0%	89 bp	0.18	15.7
23ID01271_S8_R2_001	85.3%	0.51	101 bp	0.27	16.9		23ID01271_S8_R2	86.2%	51.0%	89 bp	0.18	15.7
23ID01278_S9_R1_001	85.8%	0.53	100 bp	0.36	18.5		23ID01278_S9_R1	87.0%	53.0%	89 bp	0.18	17.3
23ID01278_S9_R2_001	84.8%	0.53	101 bp	0.27	18.5		23ID01278_S9_R2	86.4%	53.0%	89 bp	0.18	17.3
23ID01279_S10_R1_001	82.9%	0.53	100 bp	0.27	23.4		23ID01279_S10_R1	84.0%	53.0%	89 bp	0.18	21.7
23ID01279_S10_R2_001	80.6%	0.53	101 bp	0.18	23.4		23ID01279_S10_R2	82.7%	53.0%	89 bp	0.18	21.7
23ID01280_S11_R1_001	84.3%	0.53	100 bp	0.27	24.7		23ID01280_S11_R1	85.3%	53.0%	89 bp	0.18	23.2
23ID01280_S11_R2_001	82.3%	0.53	101 bp	0.18	24.7		23ID01280_S11_R2	84.3%	53.0%	89 bp	0.18	23.2
23ID01281_S12_R1_001	86.3%	0.53	100 bp	0.27	18.3		23ID01281_S12_R1	87.3%	53.0%	89 bp	0.18	17.2
23ID01281_S12_R2_001	84.1%	0.53	101 bp	0.18	18.3		23ID01281_S12_R2	86.2%	53.0%	89 bp	0.18	17.2
24ID00011_S19_R1_001	80.2%	0.52	100 bp	0.36	22.6		24ID00011_S19_R1	81.3%	52.0%	89 bp	0.18	21.0
24ID00011_S19_R2_001	81.8%	0.52	101 bp	0.27	22.6		24ID00011_S19_R2	82.8%	52.0%	89 bp	0.18	21.0
24ID00012_S20_R1_001	81.9%	0.54	100 bp	0.27	20.7		24ID00012_S20_R1	82.8%	54.0%	89 bp	0.18	19.4
24ID00012_S20_R2_001	79.8%	0.54	101 bp	0.18	20.7		24ID00012_S20_R2	81.6%	54.0%	89 bp	0.18	19.4
Poly-A library (pre-processed data)							Poly-A library (Trimmed data)
Sample Name	Dups (%)	GC (%)	Read Length (bp)	Failed (%)	Seqs (M)		Sample Name	Dups (%)	GC (%)	Read Length (bp)	Failed (%)	Seqs (M)
23ID01260_S9_R1_001	62.0%	0.41	94 bp	27	31.5		23ID01260_S9_R1	68.5%	42.0%	89 bp	0.27	23.9
23ID01260_S9_R2_001	62.0%	0.41	100 bp	36	31.5		23ID01260_S9_R2	67.5%	42.0%	89 bp	0.27	23.9
23ID01261_S10_R1_001	59.5%	0.42	94 bp	27	29.9		23ID01261_S10_R1	65.9%	43.0%	89 bp	0.27	22.9
23ID01261_S10_R2_001	59.9%	0.43	100 bp	36	29.9		23ID01261_S10_R2	64.7%	43.0%	89 bp	0.27	22.9
23ID01270_S17_R1_001	59.8%	0.42	86 bp	18	39.0		23ID01270_S17_R1	69.0%	44.0%	89 bp	0.18	23.9
23ID01270_S17_R2_001	62.0%	0.45	100 bp	36	39.0		23ID01270_S17_R2	68.1%	44.0%	89 bp	0.18	23.9
23ID01271_S18_R1_001	60.4%	0.43	88 bp	9	38.0		23ID01271_S18_R1	69.5%	44.0%	89 bp	0.18	24.8
23ID01271_S18_R2_001	62.4%	0.44	100 bp	27	38.0		23ID01271_S18_R2	68.5%	44.0%	89 bp	0.18	24.8
23ID01278_S25_R1_001	61.0%	0.44	96 bp	18	24.4		23ID01278_S25_R1	65.8%	46.0%	89 bp	0.27	19.1
23ID01278_S25_R2_001	58.1%	0.45	100 bp	18	24.4		23ID01278_S25_R2	63.4%	46.0%	89 bp	0.27	19.1
23ID01279_S26_R1_001	58.3%	0.43	95 bp	18	33.6		23ID01279_S26_R1	63.3%	45.0%	89 bp	0.27	25.7
23ID01279_S26_R2_001	58.1%	0.44	100 bp	36	33.6		23ID01279_S26_R2	62.3%	45.0%	89 bp	0.27	25.7
23ID01280_S27_R1_001	59.0%	0.41	87 bp	18	40.6		23ID01280_S27_R1	67.7%	43.0%	89 bp	0.18	24.5
23ID01280_S27_R2_001	60.5%	0.43	99 bp	27	40.6		23ID01280_S27_R2	66.6%	43.0%	89 bp	0.18	24.5
23ID01281_S28_R1_001	64.3%	0.41	89 bp	18	32.9		23ID01281_S28_R1	72.6%	44.0%	89 bp	0.18	21.4
23ID01281_S28_R2_001	65.3%	0.43	99 bp	18	32.9		23ID01281_S28_R2	71.6%	44.0%	89 bp	0.18	21.4
24ID00011_S19_R1_001	68.2%	0.43	96 bp	18	37.4		24ID00011_S19_R1	72.6%	45.0%	89 bp	0.27	29.3
24ID00011_S19_R2_001	67.1%	0.44	100 bp	26	37.4		24ID00011_S19_R2	71.2%	45.0%	89 bp	0.27	29.3
24ID00012_S20_R1_001	65.0%	0.43	94 bp	27	36.9		24ID00012_S20_R1	70.1%	45.0%	89 bp	0.18	26.8
24ID00012_S20_R2_001	64.7%	0.44	99 bp	45	36.9		24ID00012_S20_R2	68.8%	45.0%	89 bp	0.18	26.8
