## Supplementary material for "Decoding the peripheral transcriptomic and meta-genomic response to music in Autism Spectrum Disorder *via* saliva-based RNA sequencing": Table S3

### Sheet: Table S3
Table S3. Mapping statistics from STAR aligner of the reads from the HE dataset and the Poly-A dataset. For each sample, the table reports the total number of sequenced reads (Total.reads), the number and percentage of uniquely aligned reads (Uniq.aligned, Uniq aligned %), and the number and percentage of multimapped reads (Multimapped, Multimapped %) after alignment to the human genome. The tabl…
HE library protocol
ID	Total.reads	Uniq.aligned	Uniq aligned %	Multimapped	Multimapped %	Avg. mapped len	Mismatch rate	Del rate	Del len	Ins rate	Ins len
23ID01260	15944542	1293523	8.1%	98037	0.0061	177.4bp	0.2%	0.0%	1.2bp	0.0%	1.4bp
23ID01261	14755034	2871825	19.5%	179192	0.0121	177.5bp	0.2%	0.0%	1.3bp	0.0%	1.4bp
23ID01270	16653678	5272154	31.7%	468163	0.0281	177.7bp	0.2%	0.0%	1.3bp	0.0%	1.5bp
23ID01271	15740090	2252899	14.3%	212281	0.0135	177.6bp	0.2%	0.0%	1.3bp	0.0%	1.5bp
23ID01278	17268826	3245802	18.8%	262958	0.0152	177.6bp	0.2%	0.0%	1.4bp	0.0%	1.4bp
23ID01279	21731678	8302541	38.2%	670796	0.0309	177.4bp	0.2%	0.0%	1.5bp	0.0%	1.4bp
23ID01280	23175224	13704699	59.1%	880196	0.038	177.6bp	0.2%	0.0%	1.4bp	0.0%	1.4bp
23ID01281	17169742	10027416	58.4%	939942	0.0547	177.6bp	0.2%	0.0%	1.4bp	0.0%	1.4bp
24ID00011	20990153	5778695	27.5%	701875	0.0334	177.2bp	0.2%	0.0%	1.4bp	0.0%	1.4bp
24ID00012	19423682	12232748	63.0%	1181627	0.0608	177.4bp	0.2%	0.0%	1.6bp	0.0%	1.4bp
Poly- A library protocol
ID	Total.reads	Uniq.aligned	Uniq aligned %	Multimapped	Multimapped %	Avg. mapped len	Mismatch rate	Del rate	Del len	Ins rate	Ins len
23ID01260	23871881	858395	3.3%	66621	0.0028	176.2bp	0.3%	0.0%	1.2bp	0.0%	1.3bp
23ID01261	22870970	1183733	4.8%	96682	0.0423	176.4bp	0.3%	0.0%	1.3bp	0.0%	1.4bp
23ID01270	23874703	1661097	5.7%	303751	0.0127	176.5bp	0.3%	0.0%	1.3bp	0.0%	1.4bp
23ID01271	24832103	1306057	4.5%	193457	0.0078	176.6bp	0.3%	0.0%	1.3bp	0.0%	1.4bp
23ID01278	19052876	1558763	7.2%	1828	0.0001	176.3bp	0.3%	0.0%	1.3bp	0.0%	1.3bp
23ID01279	25738134	6775859	23.3%	768931	0.0299	176.6bp	0.3%	0.0%	1.3bp	0.0%	1.4bp
23ID01280	24543652	4933739	17.0%	752726	0.0307	176.7bp	0.3%	0.0%	1.3bp	0.0%	1.4bp
23ID01281	21354796	3865344	14.5%	773718	0.0362	176.8bp	0.3%	0.0%	1.2bp	0.0%	1.3bp
24ID00011	29322706	4256643	12.6%	566912	0.0193	177.0bp	0.2%	0.0%	1.3bp	0.0%	1.4bp
24ID00012	26766565	8014319	21.1%	2362813	0.0883	176.8bp	0.2%	0.0%	1.3bp	0.0%	1.4bp
