## Supplementary material for "Decoding the peripheral transcriptomic and meta-genomic response to music in Autism Spectrum Disorder *via* saliva-based RNA sequencing": Table S5

### Sheet: Table S5
Table S5. Significant pathways (adjusted P-value < 0.05) found in the Gene Set Variation Analysis (GSVA). The table reports, for each pathway, the log2 fold change in enrichment between conditions (logFC), the average GSVA enrichment score across all samples (AveExpr), the t-statistic from the linear model used to test differential enrichment (t), the P-value (P-value) and the adjusted P-value, d…
Term	Log2FC	AveExpr	t	P-value	Adjusted P-value	B	Neurobiological-related term	ID in Figure 5
AORTA DEVELOPMENT	-0.562157	0.000133968	-9.6429	1.22e-06	0.0021202	5.65302	NO	NA
ACTIN FILAMENT SEVERING	-0.56072	0.00012584	-9.59604	1.28e-06	0.0021202	5.61327	NO	NA
ENDOPLASMIC RETICULUM TO CYTOSOL TRANSPORT	0.616084	0.000154784	8.4654	4.27e-06	0.00473115	4.57975	NO	NA
REGULATION OF MEMBRANE PERMEABILITY	0.473234	0.000160242	7.52386	1.29e-05	0.00987731	3.59909	NO	NA
PROTEIN TRANSMEMBRANE IMPORT INTO INTRACELLULAR ORGANELLE	0.45981	0.00010931	7.27193	1.76e-05	0.00987731	3.31628	NO	NA
SKELETAL MUSCLE TISSUE REGENERATION	0.611697	6.61e-05	7.25454	1.8e-05	0.00987731	3.29642	NO	NA
REGULATION OF MITOCHONDRIAL MEMBRANE PERMEABILITY	0.422748	0.000158588	7.06516	2.28e-05	0.00987731	3.07736	NO	NA
DICARBOXYLIC ACID TRANSPORT	-0.398612	0.000136868	-7.03441	2.38e-05	0.00987731	3.0413	NO	NA
CHEMICAL SYNAPTIC TRANSMISSION POSTSYNAPTIC (1)	-0.452553	0.000159423	-6.37206	5.71e-05	0.015083	2.22988	YES	1
POSITIVE REGULATION OF T HELPER 17 TYPE IMMUNE RESPONSE	-0.679689	0.000116339	-6.29169	6.38e-05	0.015083	2.12683	NO	NA
CELLULAR RESPONSE TO CORTICOSTEROID STIMULUS (2)	0.30667	0.000157414	6.17848	7.46e-05	0.015083	1.97993	YES	2
OLIGOSACCHARIDE METABOLIC PROCESS	-0.311242	0.000188216	-6.15518	7.71e-05	0.015083	1.94946	NO	NA
VASCULAR TRANSPORT	-0.547132	8.39e-05	-6.06361	8.76e-05	0.015083	1.8288	NO	NA
RESPONSE TO ZINC ION	0.555561	0.000102556	6.05564	8.86e-05	0.015083	1.81824	NO	NA
REGULATION OF TRANSLATIONAL INITIATION	0.351906	0.000148633	6.02638	9.24e-05	0.015083	1.77938	NO	NA
PROTEIN K63 LINKED DEUBIQUITINATION	0.453175	0.00014319	6.01995	9.32e-05	0.015083	1.77081	NO	NA
PROTEIN AUTOPHOSPHORYLATION	-0.369727	0.000155444	-5.99826	9.61e-05	0.015083	1.74188	NO	NA
TRANSLATIONAL INITIATION	0.364951	0.000154235	5.9597	0.000101523	0.015083	1.69028	NO	NA
POSITIVE REGULATION OF MACROPHAGE MIGRATION	0.629518	0.00010717	5.95207	0.000102632	0.015083	1.68004	NO	NA
REGULATION OF NEUROBLAST PROLIFERATION (3)	-0.401111	0.00012105	-5.87368	0.000114798	0.015083	1.5743	YES	3
AXO DENDRITIC TRANSPORT (4)	-0.306154	0.00016095	-5.84807	0.000119098	0.015083	1.53954	YES	4
RETINA MORPHOGENESIS IN CAMERA TYPE EYE	-0.481165	0.00015042	-5.82825	0.000122545	0.015083	1.51256	NO	NA
MITOTIC METAPHASE CHROMOSOME ALIGNMENT	0.415579	0.000132127	5.82714	0.000122741	0.015083	1.51106	NO	NA
PROTEIN LOCALIZATION TO CHROMOSOME CENTROMERIC REGION	0.618378	0.000107065	5.79028	0.000129449	0.015083	1.46072	NO	NA
DETECTION OF LIGHT STIMULUS	-0.45716	0.000141888	-5.78935	0.000129623	0.015083	1.45944	NO	NA
DE NOVO POST TRANSLATIONAL PROTEIN FOLDING	0.445329	0.000124121	5.78236	0.000130941	0.015083	1.44987	NO	NA
NEGATIVE REGULATION OF MUSCLE CONTRACTION	-0.46026	0.00012736	-5.76551	0.000134175	0.015083	1.42677	NO	NA
CALCIUM ION IMPORT ACROSS PLASMA MEMBRANE	-0.744943	6.46e-05	-5.73518	0.000140216	0.015083	1.38505	NO	NA
DE NOVO PROTEIN FOLDING	0.39137	0.00012742	5.73195	0.000140876	0.015083	1.3806	NO	NA
REGULATION OF MACROPHAGE CHEMOTAXIS	0.459088	0.000133645	5.71678	0.000144019	0.015083	1.35968	NO	NA
REGULATION OF STRESS ACTIVATED PROTEIN KINASE SIGNALING CASCADE	0.602104	0.000126515	5.71666	0.000144046	0.015083	1.35951	NO	NA
REGULATION OF CYCLIN DEPENDENT PROTEIN SERINE THREONINE KINASE ACTIVITY	0.428355	0.000128901	5.70411	0.000146704	0.015083	1.34217	NO	NA
TRANSFORMING GROWTH FACTOR BETA PRODUCTION	0.559059	0.000111997	5.69027	0.000149696	0.015083	1.32303	NO	NA
METAPHASE CHROMOSOME ALIGNMENT	0.368088	0.000162832	5.63229	0.00016296	0.0154902	1.24246	NO	NA
PHOTORECEPTOR CELL DIFFERENTIATION	-0.321683	0.000139433	-5.63189	0.000163055	0.0154902	1.2419	NO	NA
POSITIVE REGULATION OF MEMBRANE PERMEABILITY	0.36088	0.000170277	5.58939	0.000173576	0.0156051	1.1825	NO	NA
PROTEIN EXIT FROM ENDOPLASMIC RETICULUM	0.306661	0.000146478	5.5891	0.000173651	0.0156051	1.18209	NO	NA
MITOCHONDRIAL ELECTRON TRANSPORT NADH TO UBIQUINONE	0.374847	0.000122803	5.55961	0.00018138	0.0157025	1.14069	NO	NA
REGULATION OF MACROPHAGE MIGRATION	0.421552	0.000115943	5.54925	0.000184179	0.0157025	1.12612	NO	NA
BONE REMODELING	-0.403488	0.000121664	-5.4791	0.0002044	0.0165243	1.02697	NO	NA
INTRACELLULAR PROTEIN TRANSMEMBRANE TRANSPORT	0.488229	0.00012673	5.47828	0.000204648	0.0165243	1.02582	NO	NA
VENTRICULAR SYSTEM DEVELOPMENT	-0.501031	0.000101882	-5.46505	0.000208727	0.0165243	1.00702	NO	NA
POSITIVE REGULATION OF MITOCHONDRIAL MEMBRANE PERMEABILITY	0.346888	0.000176615	5.42736	0.000220819	0.0167334	0.953347	NO	NA
CARDIAC MUSCLE CELL PROLIFERATION	-0.364538	0.000147427	-5.42551	0.000221434	0.0167334	0.950695	NO	NA
REGULATION OF MITOCHONDRIAL MEMBRANE PERMEABILITY INVOLVED IN APOPTOTIC PROCESS	0.353146	0.00017514	5.38745	0.000234443	0.0169778	0.89625	NO	NA
REGULATION OF SUPEROXIDE ANION GENERATION	-0.563395	0.000116433	-5.38621	0.000234881	0.0169778	0.894468	NO	NA
REGULATION OF NUCLEOTIDE EXCISION REPAIR	-0.33427	0.000153044	-5.30444	0.000265723	0.0180604	0.776672	NO	NA
MITOCHONDRIAL TRANSPORT	0.290927	0.000147404	5.28702	0.000272836	0.0180604	0.751431	NO	NA
REGULATION OF RECEPTOR MEDIATED ENDOCYTOSIS	-0.314658	0.00015096	-5.28618	0.000273182	0.0180604	0.750217	NO	NA
PURINE NUCLEOTIDE BIOSYNTHETIC PROCESS	0.321565	0.00013976	5.28121	0.000275253	0.0180604	0.743001	NO	NA
LAMELLIPODIUM ASSEMBLY	0.315447	0.000147841	5.277	0.000277016	0.0180604	0.736896	NO	NA
REGULATION OF CELLULAR RESPIRATION	0.490379	0.000161035	5.23591	0.000294889	0.018407	0.67711	NO	NA
REGULATION OF MITOTIC NUCLEAR DIVISION	0.444692	0.000145565	5.22899	0.000298017	0.018407	0.667017	NO	NA
POSITIVE REGULATION OF FATTY ACID METABOLIC PROCESS	-0.433872	0.000157179	-5.22696	0.00029894	0.018407	0.664056	NO	NA
MIDBODY ABSCISSION	0.581704	0.000127417	5.08906	0.000369439	0.0223343	0.461257	NO	NA
REGULATION OF T HELPER 17 TYPE IMMUNE RESPONSE	-0.543471	0.000123037	-5.06593	0.000382898	0.0227346	0.426943	NO	NA
PROTEIN TRANSMEMBRANE TRANSPORT	0.359625	0.000117681	5.03436	0.00040211	0.0234564	0.379976	NO	NA
POSITIVE REGULATION OF LYMPHOCYTE CHEMOTAXIS	0.444728	0.000158572	4.99967	0.000424408	0.0236344	0.328175	NO	NA
AMELOGENESIS	-0.679182	0.000104484	-4.99223	0.00042936	0.0236344	0.317038	NO	NA
POSITIVE REGULATION OF PROTEIN POLYUBIQUITINATION	0.72628	8.43e-05	4.98993	0.0004309	0.0236344	0.313601	NO	NA
REGULATION OF NATURAL KILLER CELL ACTIVATION	-0.449146	0.000159624	-4.98594	0.000433594	0.0236344	0.307617	NO	NA
APOPTOTIC MITOCHONDRIAL CHANGES	0.277899	0.000155654	4.93181	0.000471895	0.0248991	0.226304	NO	NA
ANTIBACTERIAL HUMORAL RESPONSE	0.490688	0.000132812	4.92787	0.000474817	0.0248991	0.220373	NO	NA
MACROPHAGE MIGRATION	0.372997	0.000174731	4.92193	0.00047926	0.0248991	0.211422	NO	NA
CHROMOSOME LOCALIZATION	0.271813	0.00015571	4.903	0.000493721	0.0252557	0.182848	NO	NA
GOLGI VESICLE BUDDING	0.586562	5.93e-05	4.88143	0.000510766	0.0257318	0.150217	NO	NA
NEGATIVE REGULATION OF EXTRINSIC APOPTOTIC SIGNALING PATHWAY VIA DEATH DOMAIN RECEPTORS	0.362109	0.000141046	4.86023	0.000528121	0.0261566	0.118083	NO	NA
TOOTH MINERALIZATION	-0.510566	0.000151773	-4.85211	0.000534932	0.0261566	0.105757	NO	NA
CHROMOSOME SEPARATION	0.392389	0.000138637	4.82276	0.000560336	0.0263521	0.0611183	NO	NA
ANTEROGRADE AXONAL TRANSPORT	-0.361861	0.000136768	-4.82274	0.000560354	0.0263521	0.0610869	NO	NA
MACROPHAGE CHEMOTAXIS	0.445842	0.000174912	4.8201	0.000562706	0.0263521	0.0570571	NO	NA
INOSITOL PHOSPHATE METABOLIC PROCESS	-0.46544	0.000137732	-4.78319	0.000596628	0.0275526	0.000716078	NO	NA
SULFUR COMPOUND TRANSPORT	-0.333646	0.000171235	-4.77227	0.000607076	0.0276511	-0.0159987	NO	NA
REGULATION OF CELL FATE COMMITMENT	-0.316576	0.000182645	-4.75097	0.000628005	0.0281989	-0.0486367	NO	NA
MITOTIC CYTOKINETIC PROCESS	0.531156	0.000124365	4.74297	0.000636065	0.0281989	-0.0609197	NO	NA
MITOCHONDRIAL GENOME MAINTENANCE	-0.335709	0.000127798	-4.71813	0.000661788	0.0287459	-0.0991081	NO	NA
REGULATION OF CYTOSOLIC CALCIUM ION CONCENTRATION	-0.573106	0.000118649	-4.71445	0.000665694	0.0287459	-0.104778	NO	NA
RIBOSE PHOSPHATE BIOSYNTHETIC PROCESS	0.350958	0.000132997	4.70435	0.000676534	0.0288394	-0.120341	NO	NA
REGULATION OF NUCLEAR DIVISION	0.339534	0.000154966	4.68578	0.000696946	0.0293335	-0.148985	NO	NA
REGULATION OF SYNAPTIC TRANSMISSION GABAERGIC (5)	-0.617987	0.000106822	-4.66837	0.000716673	0.0297867	-0.175887	YES	5
COTRANSLATIONAL PROTEIN TARGETING TO MEMBRANE	0.517454	0.0001316	4.64063	0.000749339	0.0304281	-0.218856	NO	NA
NEGATIVE REGULATION OF CALCIUM MEDIATED SIGNALING	-0.410115	0.000141441	-4.63974	0.000750407	0.0304281	-0.22023	NO	NA
REGULATION OF AMYLOID BETA CLEARANCE (6)	-0.404692	0.000179208	-4.61545	0.000780344	0.0308947	-0.257952	YES	6
ACIDIC AMINO ACID TRANSPORT	-0.280475	0.000148329	-4.61533	0.000780499	0.0308947	-0.258143	NO	NA
POSITIVE REGULATION OF LAMELLIPODIUM ORGANIZATION	0.400588	0.000132004	4.59685	0.000804107	0.0314548	-0.286885	NO	NA
REGULATION OF T HELPER 17 CELL DIFFERENTIATION	-0.429751	0.000132613	-4.58181	0.000823892	0.031854	-0.310333	NO	NA
NEGATIVE REGULATION OF INTRINSIC APOPTOTIC SIGNALING PATHWAY IN RESPONSE TO DNA DAMAGE	0.411788	0.000131733	4.54727	0.000871273	0.0329301	-0.364283	NO	NA
REGULATION OF IRE1 MEDIATED UNFOLDED PROTEIN RESPONSE	0.623759	0.000108086	4.54709	0.000871535	0.0329301	-0.364573	NO	NA
REGULATION OF T HELPER 17 CELL LINEAGE COMMITMENT	-0.477145	0.000102568	-4.53074	0.000894953	0.033435	-0.390162	NO	NA
AEROBIC RESPIRATION	0.374164	0.000138145	4.51379	0.000919943	0.0339868	-0.416744	NO	NA
POSTREPLICATION REPAIR	0.255663	0.000177317	4.48093	0.000970502	0.0350771	-0.468394	NO	NA
REGULATION OF AEROBIC RESPIRATION	0.552036	0.000143577	4.4809	0.000970553	0.0350771	-0.468445	NO	NA
MITOCHONDRIAL MEMBRANE ORGANIZATION	0.238738	0.000167423	4.46276	0.000999705	0.0351395	-0.49702	NO	NA
ATP BIOSYNTHETIC PROCESS	0.367609	0.000102546	4.46246	0.0010002	0.0351395	-0.497496	NO	NA
NEGATIVE REGULATION OF TRANSLATIONAL INITIATION	0.340429	0.000174589	4.45507	0.00101235	0.0351395	-0.509156	NO	NA
NUCLEOTIDE BIOSYNTHETIC PROCESS	0.297609	0.000122752	4.44667	0.00102634	0.0351395	-0.522409	NO	NA
EXTRACELLULAR VESICLE BIOGENESIS	0.511544	0.000135524	4.44121	0.00103553	0.0351395	-0.531025	NO	NA
SYNAPTIC VESICLE LOCALIZATION (7)	-0.346342	0.000140727	-4.44112	0.00103569	0.0351395	-0.531172	YES	7
ARP2 3 COMPLEX MEDIATED ACTIN NUCLEATION	0.386289	0.000153855	4.43381	0.00104816	0.0352034	-0.542732	NO	NA
RESPONSE TO DEXAMETHASONE	0.332373	0.000163908	4.39009	0.00112604	0.0374409	-0.611964	NO	NA
VESICLE BUDDING FROM MEMBRANE	0.297246	0.000173168	4.37956	0.0011457	0.0377173	-0.628684	NO	NA
REGULATION OF T CELL DIFFERENTIATION IN THYMUS	-0.431531	0.000117212	-4.33904	0.00122475	0.0395789	-0.693156	NO	NA
MEMBRANE DOCKING	0.360534	0.000143113	4.33606	0.00123079	0.0395789	-0.697911	NO	NA
OXIDATIVE PHOSPHORYLATION	0.481352	9.72e-05	4.33105	0.00124102	0.0395789	-0.705907	NO	NA
VESICLE DOCKING INVOLVED IN EXOCYTOSIS	0.348556	0.000159579	4.32674	0.00124986	0.0395789	-0.71277	NO	NA
NEGATIVE REGULATION OF EPITHELIAL CELL APOPTOTIC PROCESS	0.397268	0.000140909	4.30476	0.0012961	0.0406561	-0.747884	NO	NA
NEURAL RETINA DEVELOPMENT (8)	-0.33009	0.000149889	-4.29868	0.00130919	0.0406827	-0.757592	YES	8
NEGATIVE REGULATION OF GLIAL CELL PROLIFERATION (9)	-0.323228	0.000143577	-4.27494	0.00136171	0.0419229	-0.795612	YES	9
REGULATION OF MONOCYTE DIFFERENTIATION	-0.430106	0.000161113	-4.26742	0.00137877	0.0419432	-0.807653	NO	NA
SKELETAL MUSCLE CELL DIFFERENTIATION	-0.285955	0.000182157	-4.23962	0.00144393	0.0419432	-0.852294	NO	NA
MITOCHONDRIAL ELECTRON TRANSPORT CYTOCHROME C TO OXYGEN	0.700475	8.51e-05	4.23877	0.00144595	0.0419432	-0.853648	NO	NA
POSITIVE REGULATION OF SYNAPTIC TRANSMISSION (10)	-0.263867	0.000135909	-4.23591	0.00145285	0.0419432	-0.858248	YES	10
HISTONE MRNA CATABOLIC PROCESS	-0.680558	0.000128844	-4.228	0.0014721	0.0419432	-0.870973	NO	NA
PHOSPHATIDYLSERINE METABOLIC PROCESS	0.407549	0.000136662	4.22726	0.00147391	0.0419432	-0.872166	NO	NA
NEGATIVE REGULATION OF INFLAMMASOME MEDIATED SIGNALING PATHWAY	-0.358807	0.000183882	-4.22559	0.00147802	0.0419432	-0.874854	NO	NA
REGULATION OF INTRINSIC APOPTOTIC SIGNALING PATHWAY IN RESPONSE TO DNA DAMAGE	0.349392	0.000135978	4.22389	0.00148219	0.0419432	-0.877576	NO	NA
REGULATION OF RECEPTOR CLUSTERING	0.285606	0.000166836	4.22021	0.0014913	0.0419432	-0.883503	NO	NA
ARTERY DEVELOPMENT	-0.320272	0.000162597	-4.21581	0.00150228	0.0419432	-0.890595	NO	NA
NUCLEOSIDE TRIPHOSPHATE BIOSYNTHETIC PROCESS	0.351548	0.000135898	4.21279	0.00150985	0.0419432	-0.895459	NO	NA
VIRAL RELEASE FROM HOST CELL	0.447122	0.000145057	4.21124	0.00151374	0.0419432	-0.897945	NO	NA
REGULATION OF SUPEROXIDE METABOLIC PROCESS	-0.429321	0.000147123	-4.19753	0.00154874	0.0422763	-0.920048	NO	NA
NEGATIVE REGULATION OF PROTEIN CONTAINING COMPLEX DISASSEMBLY	-0.248429	0.000167018	-4.19449	0.0015566	0.0422763	-0.924944	NO	NA
PLASMA MEMBRANE PHOSPHOLIPID SCRAMBLING	0.471738	0.000113034	4.18853	0.00157216	0.0422763	-0.93456	NO	NA
POSITIVE REGULATION OF ACTIN FILAMENT BUNDLE ASSEMBLY	0.269586	0.000152588	4.18683	0.00157662	0.0422763	-0.937301	NO	NA
REGULATION OF THE FORCE OF HEART CONTRACTION	-0.50274	0.000121884	-4.16115	0.00164574	0.0437767	-0.978794	NO	NA
UROGENITAL SYSTEM DEVELOPMENT	-0.368692	0.000190398	-4.14742	0.00168399	0.0444387	-1.00102	NO	NA
REGULATION OF MYELINATION (11)	-0.303505	0.000148847	-4.13648	0.00171513	0.0447875	-1.01874	YES	11
POSITIVE REGULATION OF TRANSLATIONAL INITIATION	0.303141	0.000153992	4.13335	0.00172415	0.0447875	-1.02381	NO	NA
POSITIVE REGULATION OF LAMELLIPODIUM ASSEMBLY	0.401688	0.000149256	4.12317	0.0017538	0.0452046	-1.0403	NO	NA
ACTIN NUCLEATION	0.346643	0.000158894	4.10725	0.00180131	0.0457593	-1.06615	NO	NA
INTERLEUKIN 17 PRODUCTION	-0.413167	0.000132321	-4.10674	0.00180285	0.0457593	-1.06697	NO	NA
REGULATION OF ENDOCRINE PROCESS	0.3666	0.000196016	4.08228	0.0018785	0.0472093	-1.10673	NO	NA
NEUROBLAST PROLIFERATION (12)	-0.287221	0.000125716	-4.07916	0.00188837	0.0472093	-1.1118	YES	12
CELLULAR RESPONSE TO STARVATION	0.287756	0.000128784	4.06942	0.00191957	0.0476312	-1.12765	NO	NA
RESPIRATORY SYSTEM PROCESS	-0.29503	0.000161134	-4.05175	0.0019776	0.0487076	-1.15646	NO	NA
REGULATION OF NEURON MIGRATION (13)	-0.477438	0.000139888	-4.04385	0.0020041	0.0489973	-1.16933	YES	13
REGULATION OF LYMPHOCYTE DIFFERENTIATION	-0.358831	0.000128229	-4.03503	0.00203417	0.0493694	-1.18373	NO	NA
