## Supplementary material for "Decoding the peripheral transcriptomic and meta-genomic response to music in Autism Spectrum Disorder *via* saliva-based RNA sequencing": Table S6

### Sheet: Table S6
Table S6. Significant pathways (adjusted P-value < 0.05) obtained from the Over Representation Analysis (ORA). For each pathway, the table report the ID of the pathway and a short description, the number of associated genes (GeneRatio and Count), and how often the term appears in the background gene set (BgRatio). RichFactor and FoldEnrichment indicate how enriched the term is compared to what wo…
ID	Term	GeneRatio	BgRatio	RichFactor	FoldEnrichment	zScore	pvalue	p.adjust	qvalue	geneID	Count
GO:0032946	positive regulation of mononuclear cell proliferation	13/388	148/18986	0.0878378	4.29817	5.81801	1.12e-05	0.0167972	0.0159947	TNFSF9/BCL2L1/HES1/IL1A/CD81/IL6ST/NCKAP1L/TYK2/CCDC88B/ZNF335/IRS2/CCR2/IL12RB1	13
GO:0032944	regulation of mononuclear cell proliferation	17/388	245/18986	0.0693878	3.39535	5.45059	1.26e-05	0.0167972	0.0159947	TNFSF9/BCL2L1/MARCHF7/HES1/CASP3/IL1A/CD81/IL6ST/NCKAP1L/TYK2/CCDC88B/ZNF335/IRS2/CCR2/TSPAN32/IL12RB1/RIPK3	17
GO:0032943	mononuclear cell proliferation	19/388	305/18986	0.0622951	3.04828	5.20869	1.82e-05	0.0167972	0.0159947	TNFSF9/BCL2L1/MARCHF7/HES1/CASP3/IL1A/CD81/IL6ST/NCKAP1L/FYN/TYK2/MS4A1/CCDC88B/ZNF335/IRS2/CCR2/TSPAN32/IL12RB1/RIPK3	19
GO:0042129	regulation of T cell proliferation	14/388	182/18986	0.0769231	3.76408	5.41189	2.36e-05	0.0167972	0.0159947	TNFSF9/MARCHF7/HES1/CASP3/IL1A/CD81/IL6ST/NCKAP1L/TYK2/CCDC88B/CCR2/TSPAN32/IL12RB1/RIPK3	14
GO:0050670	regulation of lymphocyte proliferation	16/388	240/18986	0.0666667	3.2622	5.09413	3.69e-05	0.0167972	0.0159947	TNFSF9/MARCHF7/HES1/CASP3/IL1A/CD81/IL6ST/NCKAP1L/TYK2/CCDC88B/ZNF335/IRS2/CCR2/TSPAN32/IL12RB1/RIPK3	16
GO:0070665	positive regulation of leukocyte proliferation	13/388	166/18986	0.0783133	3.8321	5.29348	3.81e-05	0.0167972	0.0159947	TNFSF9/BCL2L1/HES1/IL1A/CD81/IL6ST/NCKAP1L/TYK2/CCDC88B/ZNF335/IRS2/CCR2/IL12RB1	13
GO:0042098	T cell proliferation	15/388	215/18986	0.0697674	3.41393	5.14148	3.82e-05	0.0167972	0.0159947	TNFSF9/MARCHF7/HES1/CASP3/IL1A/CD81/IL6ST/NCKAP1L/FYN/TYK2/CCDC88B/CCR2/TSPAN32/IL12RB1/RIPK3	15
GO:0046651	lymphocyte proliferation	18/388	297/18986	0.0606061	2.96564	4.93147	4.32e-05	0.0167972	0.0159947	TNFSF9/MARCHF7/HES1/CASP3/IL1A/CD81/IL6ST/NCKAP1L/FYN/TYK2/MS4A1/CCDC88B/ZNF335/IRS2/CCR2/TSPAN32/IL12RB1/RIPK3	18
GO:0070663	regulation of leukocyte proliferation	17/388	270/18986	0.062963	3.08097	4.97426	4.37e-05	0.0167972	0.0159947	TNFSF9/BCL2L1/MARCHF7/HES1/CASP3/IL1A/CD81/IL6ST/NCKAP1L/TYK2/CCDC88B/ZNF335/IRS2/CCR2/TSPAN32/IL12RB1/RIPK3	17
GO:0050671	positive regulation of lymphocyte proliferation	12/388	145/18986	0.0827586	4.04963	5.32435	4.4e-05	0.0167972	0.0159947	TNFSF9/HES1/IL1A/CD81/IL6ST/NCKAP1L/TYK2/CCDC88B/ZNF335/IRS2/CCR2/IL12RB1	12
GO:0042102	positive regulation of T cell proliferation	10/388	104/18986	0.0961538	4.7051	5.47243	5.36e-05	0.0185882	0.0177001	TNFSF9/HES1/IL1A/CD81/IL6ST/NCKAP1L/TYK2/CCDC88B/CCR2/IL12RB1	10
GO:0070661	leukocyte proliferation	19/388	341/18986	0.0557185	2.72647	4.64669	8.26e-05	0.026274	0.0250187	TNFSF9/BCL2L1/MARCHF7/HES1/CASP3/IL1A/CD81/IL6ST/NCKAP1L/FYN/TYK2/MS4A1/CCDC88B/ZNF335/IRS2/CCR2/TSPAN32/IL12RB1/RIPK3	19
GO:0072683	T cell extravasation	4/388	14/18986	0.285714	13.9809	7.01776	0.0001461	0.0428984	0.0408489	CRKL/CD99/CCR2/RIPK3	4
GO:0050863	regulation of T cell activation	20/388	393/18986	0.0508906	2.49023	4.31184	0.0001841	0.0460791	0.0438776	TNFSF9/BCL10/MARCHF7/HES1/CASP3/IL1A/CD81/IL6ST/NCKAP1L/FYN/FANCA/FCHO1/TYK2/CCDC88B/CCR2/TSPAN32/ITPKB/IL12RB1/RIPK3/SMARCD3	20
GO:0022409	positive regulation of cell-cell adhesion	18/388	336/18986	0.0535714	2.62141	4.33123	0.0002058	0.0460791	0.0438776	TNFSF9/BCL10/HES1/IL1A/PIEZO1/CD81/IL6ST/NCKAP1L/FYN/FCHO1/TYK2/CCDC88B/ADAM19/CCR2/ITPKB/IL12RB1/ETS1/SMARCD3	18
GO:0051251	positive regulation of lymphocyte activation	18/388	336/18986	0.0535714	2.62141	4.33123	0.0002058	0.0460791	0.0438776	TNFSF9/BCL10/HES1/IL1A/CD81/IL6ST/NCKAP1L/FYN/FCHO1/TYK2/CCDC88B/TNIP2/ZNF335/IRS2/CCR2/ITPKB/IL12RB1/SMARCD3	18
GO:0098703	calcium ion import across plasma membrane	6/388	43/18986	0.139535	6.82786	5.52595	0.0002254	0.0460791	0.0438776	FYN/CACNA1E/TRPV2/MS4A1/SLC24A4/P2RX1	6
GO:1902656	calcium ion import into cytosol	6/388	43/18986	0.139535	6.82786	5.52595	0.0002254	0.0460791	0.0438776	FYN/CACNA1E/TRPV2/MS4A1/SLC24A4/P2RX1	6
GO:0048872	homeostasis of number of cells	18/388	339/18986	0.0530973	2.59821	4.28862	0.0002294	0.0460791	0.0438776	EZH2/PMAIP1/GPI/BCL10/EPG5/CASP3/CHMP5/TMOD3/NCKAP1L/ASXL1/ARSG/NOTCH1/KLF13/CCR2/ITPKB/KCNQ1/RIPK3/ETS1	18
