## Supplementary material for "Decoding the peripheral transcriptomic and meta-genomic response to music in Autism Spectrum Disorder *via* saliva-based RNA sequencing": Table S7

### Sheet: Table S7
Table S7. Correlation between co-expression modules dected and the musical stimuli (TP1-TP2). P-values and adjusted P-values of the correlation were also calculated
Module colour	Hub Gene	Numer of genes	ModuleTrait Correlation	ModuleTrait Correlation P-value	ModuleTrait Correlation adjusted P-value
bisque4	BCL10	41	0.898114330401748	0.000416215621566831	0.0104053905391708
plum1	AKNA	315	-0.850085453499399	0.00183656352642106	0.0229570440802632
saddlebrown	UBE2D3	57	0.822450551370941	0.00348813804883862	0.0290678170736552
darkolivegreen	CDK2AP1	53	-0.74691848208089	0.0130513491051777	0.0652567455258887
steelblue	PIK3C2A	55	0.757390038601415	0.0111749028947799	0.0652567455258887
ivory	C1GALT1	141	0.670761764435994	0.0337517328421268	0.120541903007596
thistle1	UXS1	39	0.674429203686125	0.032434253266486	0.120541903007596
lightgreen	FYN	272	-0.643716067925999	0.0446025249231309	0.139382890384784
orangered4	PTGES2	47	0.577097673858912	0.0806800646114313	0.224111290587309
lightcyan1	CNST	1315	0.473018685933302	0.167363722612369	0.381924136691257
skyblue2	CAMLG	31	-0.472352081627911	0.168046620144153	0.381924136691257
coral1	VBP1	33	0.428768358296186	0.216313014292653	0.386273239808309
floralwhite	EFHC2	43	0.438513658378279	0.204901612720598	0.386273239808309
palevioletred3	RGS18	193	-0.44312878905094	0.199621851374494	0.386273239808309
darkslateblue	COX5B	41	0.369081234762682	0.29391745020316	0.489862417005266
black	HCLS1	690	-0.32705158480624	0.356312464873536	0.500457050615706
darkmagenta	PTPN4	51	-0.324480716920723	0.360329076443308	0.500457050615706
lightpink4	TOR1A	303	0.348917223115639	0.323074098809805	0.500457050615706
darkorange2	DCN	76	-0.263847623135025	0.461362645067112	0.60705611193041
grey60	SET	126	0.17944199648338	0.619867541227702	0.774834426534628
coral2	GLO1	32	0.115674747743662	0.750320212296988	0.852636604882941
darkgreen	PHF11	294	0.119133021814449	0.743063785934039	0.852636604882941
mediumpurple3	COASY	46	-0.0933961192834835	0.797468791603411	0.866813903916751
brown4	DLGAP4	42	0.0518131381274533	0.886962546580917	0.886962546580917
midnightblue	ATP2A2	331	-0.0605921674354238	0.867940191187406	0.886962546580917
