## Supplementary material for "Decoding the peripheral transcriptomic and meta-genomic response to music in Autism Spectrum Disorder *via* saliva-based RNA sequencing": Table S8

### Sheet: Table S8
Table S8. Clustered over-representation analysis from significantly correlated modules detected. For each pathway, the table report the ID of the pathway and a short description, the number of associated genes (GeneRatio and Count), and how often the term appears in the background gene set (BgRatio). P-value, adjusted P-value, and Qvalue show the statistical significance (corrected for multiple t…
Module	Hub gene	GO ID	Description	GeneRatio	BgRatio	P-value	Adjusted P-value	Qvalue	geneID	Count
plum1	AKNA	GO:0051056	regulation of small GTPase mediated signal transduction	24/291	295/18870	3.51338211797493e-11	1.23003507950302e-07	1.13907546561713e-07	SIPA1/ARHGAP45/LPAR2/ITPKB/NOTCH1/ARHGAP4/PLEKHG3/SH2B2/GMIP/ARHGEF1/ARAP1/ARHGAP9/RASA3/PSD4/DENND4B/IQSEC1/NF1/DEF6/ARHGEF40/CYTH4/DENND3/FGD3/DOCK2/RASGRP4	24
lightgreen	FYN	GO:0002495	antigen processing and presentation of peptide antigen via MHC class II	9/252	35/18870	6.10955056064839e-10	7.87113567229243e-07	6.82075023688601e-07	MARCHF1/HLA-DPA1/HLA-DQB1/HLA-DQA1/CD74/HLA-DRB5/HLA-DPB1/HLA-DRA/HLA-DRB1	9
lightgreen	FYN	GO:0002399	MHC class II protein complex assembly	7/252	16/18870	7.19701524440027e-10	7.87113567229243e-07	6.82075023688601e-07	HLA-DPA1/HLA-DQB1/HLA-DQA1/HLA-DRB5/HLA-DPB1/HLA-DRA/HLA-DRB1	7
lightgreen	FYN	GO:0002503	peptide antigen assembly with MHC class II protein complex	7/252	16/18870	7.19701524440027e-10	7.87113567229243e-07	6.82075023688601e-07	HLA-DPA1/HLA-DQB1/HLA-DQA1/HLA-DRB5/HLA-DPB1/HLA-DRA/HLA-DRB1	7
lightgreen	FYN	GO:0002504	antigen processing and presentation of peptide or polysaccharide antigen via MHC class II	9/252	37/18870	1.05167381894857e-09	8.62635449992563e-07	7.47518680257916e-07	MARCHF1/HLA-DPA1/HLA-DQB1/HLA-DQA1/CD74/HLA-DRB5/HLA-DPB1/HLA-DRA/HLA-DRB1	9
lightgreen	FYN	GO:0002396	MHC protein complex assembly	7/252	20/18870	4.65921947858425e-09	2.35163365508342e-06	2.03781340810097e-06	HLA-DPA1/HLA-DQB1/HLA-DQA1/HLA-DRB5/HLA-DPB1/HLA-DRA/HLA-DRB1	7
lightgreen	FYN	GO:0002501	peptide antigen assembly with MHC protein complex	7/252	20/18870	4.65921947858425e-09	2.35163365508342e-06	2.03781340810097e-06	HLA-DPA1/HLA-DQB1/HLA-DQA1/HLA-DRB5/HLA-DPB1/HLA-DRA/HLA-DRB1	7
lightgreen	FYN	GO:0019886	antigen processing and presentation of exogenous peptide antigen via MHC class II	8/252	31/18870	5.47701157690588e-09	2.35163365508342e-06	2.03781340810097e-06	HLA-DPA1/HLA-DQB1/HLA-DQA1/CD74/HLA-DRB5/HLA-DPB1/HLA-DRA/HLA-DRB1	8
lightgreen	FYN	GO:1903039	positive regulation of leukocyte cell-cell adhesion	19/252	275/18870	5.73394368810343e-09	2.35163365508342e-06	2.03781340810097e-06	IL12RB1/ARID2/FYN/HAVCR2/CD4/HLA-DPA1/HLA-DQB1/HLA-DQA1/CD74/IL4I1/HLA-DRB5/LILRB1/HLA-DPB1/TFRC/HLA-DRA/CCL2/HLA-DRB1/CD86/TNF	19
lightgreen	FYN	GO:0050870	positive regulation of T cell activation	18/252	251/18870	8.17718622804263e-09	2.98103866824532e-06	2.58322573122142e-06	IL12RB1/ARID2/FYN/HAVCR2/CD4/HLA-DPA1/HLA-DQB1/HLA-DQA1/CD74/IL4I1/HLA-DRB5/LILRB1/HLA-DPB1/TFRC/HLA-DRA/CCL2/HLA-DRB1/CD86	18
plum1	AKNA	GO:0007264	small GTPase mediated signal transduction	28/291	491/18870	2.94959511423987e-09	5.1632662474769e-06	4.78144892203095e-06	SIPA1/RASGRP2/ARHGAP45/LPAR2/ITPKB/NOTCH1/ARHGAP4/PLEKHG3/SH2D3C/SH2B2/GMIP/ARHGEF1/ARAP1/ARHGAP9/RASA3/ELMO1/PSD4/DENND4B/IQSEC1/NF1/DEF6/ARHGEF40/CYTH4/DENND3/FGD3/DOCK2/DOCK5/RASGRP4	28
lightgreen	FYN	GO:0016032	viral process	23/252	432/18870	1.98740036719715e-08	6.52066060477385e-06	5.65049304399947e-06	ADARB1/MAN1B1/ILF3/KPNA3/SHFL/CIITA/VPS28/CD4/ST6GAL1/ATG16L1/TRIM14/EIF3B/VAPB/PSMC3/CD74/LARP7/TFRC/TRIM26/CCL2/HLA-DRB1/CD86/TNF/INSR	23
lightgreen	FYN	GO:0002696	positive regulation of leukocyte activation	21/252	380/18870	4.48144334901633e-08	1.31593583112041e-05	1.14032714026732e-05	IL12RB1/IRS2/ARID2/FYN/HAVCR2/CD4/HLA-DPA1/F2RL1/HLA-DQB1/HLA-DQA1/CD74/IL4I1/HLA-DRB5/LILRB1/HLA-DPB1/TFRC/HLA-DRA/CCL2/HLA-DRB1/CD86/TNF	21
lightgreen	FYN	GO:0002478	antigen processing and presentation of exogenous peptide antigen	8/252	40/18870	4.81293202482318e-08	1.31593583112041e-05	1.14032714026732e-05	HLA-DPA1/HLA-DQB1/HLA-DQA1/CD74/HLA-DRB5/HLA-DPB1/HLA-DRA/HLA-DRB1	8
lightgreen	FYN	GO:0022409	positive regulation of cell-cell adhesion	19/252	322/18870	7.23460879208696e-08	1.82590395744902e-05	1.58224116173497e-05	IL12RB1/ARID2/FYN/HAVCR2/CD4/HLA-DPA1/HLA-DQB1/HLA-DQA1/CD74/IL4I1/HLA-DRB5/LILRB1/HLA-DPB1/TFRC/HLA-DRA/CCL2/HLA-DRB1/CD86/TNF	19
lightgreen	FYN	GO:0050867	positive regulation of cell activation	21/252	396/18870	9.02048802729284e-08	2.11401580125341e-05	1.8319051249412e-05	IL12RB1/IRS2/ARID2/FYN/HAVCR2/CD4/HLA-DPA1/F2RL1/HLA-DQB1/HLA-DQA1/CD74/IL4I1/HLA-DRB5/LILRB1/HLA-DPB1/TFRC/HLA-DRA/CCL2/HLA-DRB1/CD86/TNF	21
lightgreen	FYN	GO:0051251	positive regulation of lymphocyte activation	19/252	330/18870	1.06294396178538e-07	2.32501275907856e-05	2.01474501107531e-05	IL12RB1/IRS2/ARID2/FYN/HAVCR2/CD4/HLA-DPA1/HLA-DQB1/HLA-DQA1/CD74/IL4I1/HLA-DRB5/LILRB1/HLA-DPB1/TFRC/HLA-DRA/CCL2/HLA-DRB1/CD86	19
lightgreen	FYN	GO:0019884	antigen processing and presentation of exogenous antigen	8/252	49/18870	2.54434740242144e-07	5.21750239209047e-05	4.52123837759232e-05	HLA-DPA1/HLA-DQB1/HLA-DQA1/CD74/HLA-DRB5/HLA-DPB1/HLA-DRA/HLA-DRB1	8
lightgreen	FYN	GO:0048002	antigen processing and presentation of peptide antigen	9/252	71/18870	4.24052105121359e-07	8.18420562884223e-05	7.09204170856218e-05	MARCHF1/HLA-DPA1/HLA-DQB1/HLA-DQA1/CD74/HLA-DRB5/HLA-DPB1/HLA-DRA/HLA-DRB1	9
lightgreen	FYN	GO:0045785	positive regulation of cell adhesion	22/252	482/18870	5.82661585476096e-07	0.00010620625899706	9.20332714836805e-05	IL12RB1/ARID2/FYN/HAVCR2/CD4/HLA-DPA1/CD36/HLA-DQB1/HLA-DQA1/CD74/IL4I1/HLA-DRB5/LILRB1/HLA-DPB1/TFRC/HLA-DRA/RIN2/PRKCA/CCL2/HLA-DRB1/CD86/TNF	22
lightgreen	FYN	GO:1903037	regulation of leukocyte cell-cell adhesion	19/252	382/18870	9.94758279364592e-07	0.000171779048136591	0.000148855518701594	IL12RB1/ARID2/FYN/HAVCR2/CD4/HLA-DPA1/HLA-DQB1/HLA-DQA1/CD74/IL4I1/HLA-DRB5/LILRB1/HLA-DPB1/TFRC/HLA-DRA/CCL2/HLA-DRB1/CD86/TNF	19
lightgreen	FYN	GO:0019058	viral life cycle	17/252	321/18870	1.6072278383637e-06	0.000263665726883565	0.000228480125864229	ADARB1/ILF3/KPNA3/SHFL/CIITA/VPS28/CD4/ATG16L1/VAPB/CD74/TFRC/TRIM26/CCL2/HLA-DRB1/CD86/TNF/INSR	17
lightgreen	FYN	GO:0050792	regulation of viral process	12/252	168/18870	2.77594411525527e-06	0.000433708221054883	0.000375830829839824	ADARB1/ILF3/SHFL/CIITA/CD4/TRIM14/VAPB/CD74/LARP7/TRIM26/HLA-DRB1/TNF	12
lightgreen	FYN	GO:0019882	antigen processing and presentation	10/252	116/18870	3.56269997590745e-06	0.000531328119134198	0.000460423571049092	MARCHF1/HLA-DPA1/HLA-DQB1/HLA-DQA1/CD74/HLA-DRB5/HLA-DPB1/HLA-DRA/CTSH/HLA-DRB1	10
lightgreen	FYN	GO:0007159	leukocyte cell-cell adhesion	19/252	419/18870	3.86891755551272e-06	0.000543315466448308	0.000470811233698609	IL12RB1/ARID2/FYN/HAVCR2/CD4/HLA-DPA1/HLA-DQB1/HLA-DQA1/CD74/IL4I1/HLA-DRB5/LILRB1/HLA-DPB1/TFRC/HLA-DRA/CCL2/HLA-DRB1/CD86/TNF	19
lightgreen	FYN	GO:0050863	regulation of T cell activation	18/252	381/18870	3.97426735591569e-06	0.000543315466448308	0.000470811233698609	IL12RB1/ARID2/FYN/HAVCR2/CD4/HLA-DPA1/HLA-DQB1/HLA-DQA1/CD74/IL4I1/HLA-DRB5/LILRB1/HLA-DPB1/TFRC/HLA-DRA/CCL2/HLA-DRB1/CD86	18
lightgreen	FYN	GO:0022407	regulation of cell-cell adhesion	20/252	493/18870	1.1207094624085e-05	0.00147081909846492	0.00127454158230121	IL12RB1/ARID2/FYN/HAVCR2/CD4/HLA-DPA1/HLA-DQB1/HLA-DQA1/CD74/IL4I1/HLA-DRB5/LILRB1/HLA-DPB1/TFRC/HLA-DRA/PRKCA/CCL2/HLA-DRB1/CD86/TNF	20
lightgreen	FYN	GO:0002764	immune response-regulating signaling pathway	20/252	500/18870	1.37489916594544e-05	0.00173501698594885	0.00150348285312496	MYO1G/IRF3/FYN/PHB2/SLC15A3/KHDRBS1/SPPL3/HAVCR2/MAP2K6/F2RL1/CD36/HLA-DQB1/TNIP3/LPXN/LILRB1/HLA-DPB1/TASL/CTSH/HLA-DRB1/TNF	20
lightgreen	FYN	GO:0034341	response to interferon-gamma	10/252	143/18870	2.27753193764124e-05	0.00266877938835747	0.00231263675322143	IL12RB1/SHFL/CIITA/HLA-DPA1/GCH1/STX8/CD74/KYNU/CCL2/TNF	10
lightgreen	FYN	GO:1903900	regulation of viral life cycle	10/252	143/18870	2.27753193764124e-05	0.00266877938835747	0.00231263675322143	ADARB1/ILF3/SHFL/CIITA/CD4/VAPB/CD74/TRIM26/HLA-DRB1/TNF	10
lightgreen	FYN	GO:0070374	positive regulation of ERK1 and ERK2 cascade	12/252	218/18870	3.86300358241873e-05	0.00427279994634359	0.00370260435845106	DSTYK/PHB2/HAVCR2/CD4/F2RL1/CD36/CD74/PRKCA/CCL2/HLA-DRB1/TNF/PDE8A	12
lightgreen	FYN	GO:1902107	positive regulation of leukocyte differentiation	11/252	185/18870	4.0370862034944e-05	0.00427279994634359	0.00370260435845106	IL12RB1/GPR68/ARID2/CD4/CD74/IL4I1/HLA-DRA/PRKCA/HLA-DRB1/CD86/TNF	11
lightgreen	FYN	GO:1903708	positive regulation of hemopoiesis	11/252	185/18870	4.0370862034944e-05	0.00427279994634359	0.00370260435845106	IL12RB1/GPR68/ARID2/CD4/CD74/IL4I1/HLA-DRA/PRKCA/HLA-DRB1/CD86/TNF	11
lightgreen	FYN	GO:0051607	defense response to virus	15/252	334/18870	4.59778935313624e-05	0.00463574300207359	0.00401711347586608	IL12RB1/ADARB1/IRF3/ILF3/DEFA3/SHFL/AZI2/PHB2/TRIM44/ATG16L1/F2RL1/LILRB1/IFI6/TRIM26/TNF	15
lightgreen	FYN	GO:0140546	defense response to symbiont	15/252	335/18870	4.7567702630757e-05	0.00463574300207359	0.00401711347586608	IL12RB1/ADARB1/IRF3/ILF3/DEFA3/SHFL/AZI2/PHB2/TRIM44/ATG16L1/F2RL1/LILRB1/IFI6/TRIM26/TNF	15
lightgreen	FYN	GO:0046718	viral entry into host cell	10/252	156/18870	4.80387875862548e-05	0.00463574300207359	0.00401711347586608	ILF3/KPNA3/CIITA/CD4/CD74/TFRC/TRIM26/HLA-DRB1/CD86/INSR	10
lightgreen	FYN	GO:0044409	entry into host	10/252	163/18870	6.95828540760504e-05	0.00646819328935215	0.00560502737436922	ILF3/KPNA3/CIITA/CD4/CD74/TFRC/TRIM26/HLA-DRB1/CD86/INSR	10
lightgreen	FYN	GO:0002757	immune response-activating signal transduction	18/252	473/18870	7.09707279538791e-05	0.00646819328935215	0.00560502737436922	MYO1G/IRF3/FYN/PHB2/SLC15A3/KHDRBS1/SPPL3/HAVCR2/MAP2K6/F2RL1/CD36/HLA-DQB1/TNIP3/LPXN/HLA-DPB1/TASL/HLA-DRB1/TNF	18
lightgreen	FYN	GO:0032729	positive regulation of interferon-gamma production	7/252	77/18870	7.56359152722989e-05	0.00670706589211926	0.00581202296302928	IL12RB1/HAVCR2/HLA-DPA1/F2RL1/LILRB1/HLA-DPB1/TNF	7
lightgreen	FYN	GO:0070661	leukocyte proliferation	15/252	350/18870	7.79301326325477e-05	0.00672865171493129	0.00583072820610835	IL12RB1/IRS2/AZI2/FYN/HAVCR2/ST6GAL1/HLA-DPA1/F2RL1/CD74/IL4I1/LILRB1/HLA-DPB1/TFRC/HLA-DRB1/CD86	15
lightgreen	FYN	GO:0032943	mononuclear cell proliferation	14/252	314/18870	8.89346593933995e-05	0.00748191326845497	0.00648346869154041	IL12RB1/IRS2/AZI2/FYN/HAVCR2/ST6GAL1/HLA-DPA1/CD74/IL4I1/LILRB1/HLA-DPB1/TFRC/HLA-DRB1/CD86	14
lightgreen	FYN	GO:0032944	regulation of mononuclear cell proliferation	12/252	242/18870	0.000105325629849958	0.00863933478844284	0.00748643490065099	IL12RB1/IRS2/HAVCR2/ST6GAL1/HLA-DPA1/CD74/IL4I1/LILRB1/HLA-DPB1/TFRC/HLA-DRB1/CD86	12
lightgreen	FYN	GO:1902105	regulation of leukocyte differentiation	14/252	321/18870	0.000112234519662535	0.00898149900031165	0.00778293806440327	IL12RB1/TMEM176A/GPR68/ARID2/TMEM176B/CD4/CD74/IL4I1/LILRB1/HLA-DRA/PRKCA/HLA-DRB1/CD86/TNF	14
lightgreen	FYN	GO:0045655	regulation of monocyte differentiation	4/252	20/18870	0.000127151103641884	0.00993292312021477	0.00860739676533152	GPR68/CD4/CD74/HLA-DRB1	4
lightgreen	FYN	GO:0002763	positive regulation of myeloid leukocyte differentiation	6/252	60/18870	0.000146346500838123	0.0111665783546484	0.00967642347034931	GPR68/CD4/CD74/PRKCA/HLA-DRB1/TNF	6
lightgreen	FYN	GO:0002753	cytoplasmic pattern recognition receptor signaling pathway	9/252	146/18870	0.000154475958019018	0.0115189913240999	0.00998180771792745	IRF3/PHB2/SLC15A3/HAVCR2/MAP2K6/F2RL1/CD36/TASL/TNF	9
lightgreen	FYN	GO:1903706	regulation of hemopoiesis	16/252	417/18870	0.000163280046264774	0.0119049295954383	0.0103162433909042	IL12RB1/TMEM176A/GPR68/ARID2/TMEM176B/FAM210B/CD4/TSC22D1/CD74/IL4I1/LILRB1/HLA-DRA/PRKCA/HLA-DRB1/CD86/TNF	16
lightgreen	FYN	GO:0032946	positive regulation of mononuclear cell proliferation	9/252	148/18870	0.000171213835562293	0.0122120129234757	0.0105823471362415	IL12RB1/IRS2/HAVCR2/ST6GAL1/HLA-DPA1/CD74/HLA-DPB1/TFRC/CD86	9
plum1	AKNA	GO:1903131	mononuclear cell differentiation	21/291	481/18870	1.9885885634495e-05	0.012355900052516	0.0114421961129149	SMARCD3/RIPK3/ST3GAL1/NCKAP1L/THOC5/ITPKB/FANCA/NCAPH2/PLCG2/TCIRG1/PIK3CD/NFAM1/EGR1/JAK3/ADAM8/AGER/ATM/DOCK2/ADGRG3/PTPN6/PRKDC	21
plum1	AKNA	GO:0002275	myeloid cell activation involved in immune response	9/291	98/18870	2.06644733790165e-05	0.012355900052516	0.0114421961129149	SBNO2/UNC13D/PLCG2/PIK3CD/PRAM1/DYSF/ADGRE2/DOCK2/PTPN6	9
plum1	AKNA	GO:0007265	Ras protein signal transduction	17/291	341/18870	2.39602387210083e-05	0.012355900052516	0.0114421961129149	RASGRP2/LPAR2/ITPKB/NOTCH1/ARHGAP4/SH2B2/ARHGEF1/RASA3/ELMO1/PSD4/DENND4B/IQSEC1/NF1/CYTH4/DENND3/DOCK5/RASGRP4	17
plum1	AKNA	GO:0002274	myeloid leukocyte activation	14/291	241/18870	2.40332287630322e-05	0.012355900052516	0.0114421961129149	SBNO2/UNC13D/TNIP2/TSPAN32/PLCG2/PIK3CD/PRAM1/DYSF/AGER/ATM/ADGRE2/SLC11A1/DOCK2/PTPN6	14
plum1	AKNA	GO:0030183	B cell differentiation	11/291	153/18870	2.60924394942176e-05	0.012355900052516	0.0114421961129149	ST3GAL1/NCKAP1L/PLCG2/TCIRG1/PIK3CD/NFAM1/JAK3/ATM/ADGRG3/PTPN6/PRKDC	11
plum1	AKNA	GO:0046578	regulation of Ras protein signal transduction	12/291	183/18870	2.82339904084914e-05	0.012355900052516	0.0114421961129149	LPAR2/ITPKB/NOTCH1/SH2B2/RASA3/PSD4/DENND4B/IQSEC1/NF1/CYTH4/DENND3/RASGRP4	12
lightgreen	FYN	GO:0070371	ERK1 and ERK2 cascade	14/252	336/18870	0.000180601627703019	0.0126075306488001	0.0109250839065141	DSTYK/PHB2/HAVCR2/CD4/F2RL1/CD36/GRB10/CD74/PRKCA/CCL2/CTSH/HLA-DRB1/TNF/PDE8A	14
lightgreen	FYN	GO:0032609	interferon-gamma production	8/252	119/18870	0.00019825886875684	0.0132752520079835	0.0115036993450532	IL12RB1/HAVCR2/HLA-DPA1/F2RL1/LILRB1/HLA-DPB1/HLA-DRB1/TNF	8
lightgreen	FYN	GO:0032649	regulation of interferon-gamma production	8/252	119/18870	0.00019825886875684	0.0132752520079835	0.0115036993450532	IL12RB1/HAVCR2/HLA-DPA1/F2RL1/LILRB1/HLA-DPB1/HLA-DRB1/TNF	8
lightgreen	FYN	GO:0007249	I-kappaB kinase/NF-kappaB signaling	13/252	300/18870	0.000209478280028555	0.0137459647354738	0.0119115965127816	MIB2/IRF3/TRAF1/AZI2/FYN/CD4/F2RL1/CD36/TNIP3/CD74/TFRC/HLA-DRB1/TNF	13
lightgreen	FYN	GO:0032785	negative regulation of DNA-templated transcription, elongation	4/252	23/18870	0.000225183649326772	0.0138776953585569	0.012025747979102	AXIN1/SIRT6/WDR82/LARP7	4
lightgreen	FYN	GO:0044000	movement in host	10/252	188/18870	0.000225303709883362	0.0138776953585569	0.012025747979102	ILF3/KPNA3/CIITA/CD4/CD74/TFRC/TRIM26/HLA-DRB1/CD86/INSR	10
lightgreen	FYN	GO:0043410	positive regulation of MAPK cascade	17/252	474/18870	0.000227767462838265	0.0138776953585569	0.012025747979102	AXIN1/DSTYK/MADD/PHB2/HAVCR2/CD4/MAP2K6/F2RL1/CD36/CD74/GADD45G/PRKCA/CCL2/HLA-DRB1/TNF/PDE8A/INSR	17
lightgreen	FYN	GO:0043903	regulation of symbiosis, encompassing mutualism through parasitism	6/252	65/18870	0.000228404617300235	0.0138776953585569	0.012025747979102	CIITA/CD4/F2RL1/CD74/TRIM26/HLA-DRB1	6
lightgreen	FYN	GO:0071222	cellular response to lipopolysaccharide	11/252	226/18870	0.000239263654863194	0.0140707137001313	0.0121930084550777	AKAP8/IRF3/DEFA3/HAVCR2/CD36/TNIP3/LILRB1/PRKCA/CCL2/CD86/TNF	11
lightgreen	FYN	GO:0043122	regulation of I-kappaB kinase/NF-kappaB signaling	12/252	265/18870	0.000245109439758642	0.0140707137001313	0.0121930084550777	MIB2/IRF3/TRAF1/FYN/CD4/F2RL1/CD36/TNIP3/CD74/TFRC/HLA-DRB1/TNF	12
lightgreen	FYN	GO:0048525	negative regulation of viral process	7/252	93/18870	0.00024870230393759	0.0140707137001313	0.0121930084550777	ILF3/SHFL/CIITA/TRIM14/LARP7/TRIM26/TNF	7
lightgreen	FYN	GO:0002286	T cell activation involved in immune response	8/252	123/18870	0.000248735566780741	0.0140707137001313	0.0121930084550777	IL12RB1/HAVCR2/F2RL1/CD74/LILRB1/HLA-DRA/HLA-DRB1/CD86	8
lightgreen	FYN	GO:0070663	regulation of leukocyte proliferation	12/252	267/18870	0.000262553451497579	0.0144085356484122	0.0124857488205975	IL12RB1/IRS2/HAVCR2/ST6GAL1/HLA-DPA1/CD74/IL4I1/LILRB1/HLA-DPB1/TFRC/HLA-DRB1/CD86	12
lightgreen	FYN	GO:0045657	positive regulation of monocyte differentiation	3/252	10/18870	0.000263490441604612	0.0144085356484122	0.0124857488205975	CD4/CD74/HLA-DRB1	3
plum1	AKNA	GO:0030098	lymphocyte differentiation	19/291	429/18870	4.09081281063552e-05	0.0159132618333722	0.0147364952710613	SMARCD3/RIPK3/ST3GAL1/NCKAP1L/ITPKB/FANCA/NCAPH2/PLCG2/TCIRG1/PIK3CD/NFAM1/EGR1/JAK3/ADAM8/ATM/DOCK2/ADGRG3/PTPN6/PRKDC	19
plum1	AKNA	GO:0032731	positive regulation of interleukin-1 beta production	7/291	62/18870	4.59490201620316e-05	0.0160867519587273	0.0148971560104271	LILRA5/GSDMD/NLRP12/EGR1/NLRP1/AGER/NAIP	7
lightgreen	FYN	GO:0043123	positive regulation of I-kappaB kinase/NF-kappaB signaling	10/252	196/18870	0.00031469055932962	0.0169262250026309	0.0146674581665109	MIB2/IRF3/FYN/CD4/F2RL1/CD36/CD74/TFRC/HLA-DRB1/TNF	10
lightgreen	FYN	GO:0002573	myeloid leukocyte differentiation	11/252	235/18870	0.000334258511975717	0.017688744803102	0.0153282214065605	UCP2/GPR68/VPS54/CD4/F2RL1/CD74/LILRB1/TFRC/PRKCA/HLA-DRB1/TNF	11
lightgreen	FYN	GO:0097028	dendritic cell differentiation	5/252	46/18870	0.000357888815146876	0.0186386222618555	0.0161513398448072	TMEM176A/AZI2/TMEM176B/F2RL1/LILRB1	5
lightgreen	FYN	GO:0050670	regulation of lymphocyte proliferation	11/252	238/18870	0.000372250755695091	0.0190836676474311	0.0165369949199415	IL12RB1/IRS2/HAVCR2/HLA-DPA1/CD74/IL4I1/LILRB1/HLA-DPB1/TFRC/HLA-DRB1/CD86	11
lightgreen	FYN	GO:0071219	cellular response to molecule of bacterial origin	11/252	239/18870	0.000385694664774714	0.0194686799250129	0.0168706281709555	AKAP8/IRF3/DEFA3/HAVCR2/CD36/TNIP3/LILRB1/PRKCA/CCL2/CD86/TNF	11
lightgreen	FYN	GO:0070665	positive regulation of leukocyte proliferation	9/252	166/18870	0.000401864037515164	0.0199775137437462	0.0173115592556373	IL12RB1/IRS2/HAVCR2/ST6GAL1/HLA-DPA1/CD74/HLA-DPB1/TFRC/CD86	9
plum1	AKNA	GO:0046777	protein autophosphorylation	12/291	199/18870	6.39760467068161e-05	0.0203618308655057	0.0188560979767458	RIPK3/CAMKK2/IGF1R/NEK6/MAP3K11/DAPK1/NLRP12/AATK/MKNK1/ATM/MVP/TAF1	12
lightgreen	FYN	GO:0019080	viral gene expression	7/252	102/18870	0.000438034493239634	0.0214506145122274	0.0185880780241988	MAN1B1/SHFL/ST6GAL1/TRIM14/EIF3B/PSMC3/LARP7	7
lightgreen	FYN	GO:1901873	regulation of post-translational protein modification	12/252	284/18870	0.000458346620705388	0.0220974070852389	0.0191485575762301	AXIN1/KANSL3/BAZ1B/GNL3L/FYN/VPS28/TRIM44/COPS8/DCUN1D2/CRTAP/MCRS1/COPS7A	12
lightgreen	FYN	GO:0045639	positive regulation of myeloid cell differentiation	7/252	103/18870	0.000464712309930352	0.0220974070852389	0.0191485575762301	GPR68/FAM210B/CD4/CD74/PRKCA/HLA-DRB1/TNF	7
lightgreen	FYN	GO:0043380	regulation of memory T cell differentiation	3/252	12/18870	0.000473594842264031	0.0221980668209755	0.0192357844955661	IL12RB1/HLA-DRA/HLA-DRB1	3
lightgreen	FYN	GO:0046596	regulation of viral entry into host cell	5/252	49/18870	0.000481938680773193	0.0222709973467162	0.0192989826059065	CIITA/CD4/CD74/TRIM26/HLA-DRB1	5
plum1	AKNA	GO:0043087	regulation of GTPase activity	15/291	307/18870	9.03615946187037e-05	0.0246733719345589	0.0228488057723181	SIPA1/TBC1D10B/RASGRP2/ARHGAP45/SNX18/SNX13/GMIP/ARAP1/ARHGAP9/NF1/EVI5/FGD3/RASGRP4/AGAP2/TBC1D14	15
plum1	AKNA	GO:0043547	positive regulation of GTPase activity	13/291	239/18870	9.16177763922497e-05	0.0246733719345589	0.0228488057723181	SIPA1/TBC1D10B/RASGRP2/ARHGAP45/SNX18/SNX13/GMIP/ARAP1/NF1/EVI5/RASGRP4/AGAP2/TBC1D14	13
lightgreen	FYN	GO:0051701	interaction with host	10/252	211/18870	0.000562428855165665	0.0256295704694243	0.0222093616637787	ILF3/KPNA3/CIITA/CD4/CD74/TFRC/TRIM26/HLA-DRB1/CD86/INSR	10
lightgreen	FYN	GO:0046323	glucose import	6/252	77/18870	0.000573928424113993	0.0256428576522699	0.0222208757018178	ZDHHC7/IRS2/SIRT6/GRB10/TNF/INSR	6
lightgreen	FYN	GO:0098739	import across plasma membrane	10/252	212/18870	0.000583484681650768	0.0256428576522699	0.0222208757018178	P2RX1/SLC24A4/IRS2/SLC38A1/FYN/SLC15A3/CD36/SLC1A3/ATP1B3/TNF	10
lightgreen	FYN	GO:0002285	lymphocyte activation involved in immune response	10/252	213/18870	0.000605188809231254	0.0256428576522699	0.0222208757018178	IL12RB1/HAVCR2/DOCK10/F2RL1/CD74/LILRB1/TFRC/HLA-DRA/HLA-DRB1/CD86	10
lightgreen	FYN	GO:0042098	T cell proliferation	10/252	213/18870	0.000605188809231254	0.0256428576522699	0.0222208757018178	IL12RB1/FYN/HAVCR2/HLA-DPA1/IL4I1/LILRB1/HLA-DPB1/TFRC/HLA-DRB1/CD86	10
lightgreen	FYN	GO:0043379	memory T cell differentiation	3/252	13/18870	0.000609613805814401	0.0256428576522699	0.0222208757018178	IL12RB1/HLA-DRA/HLA-DRB1	3
lightgreen	FYN	GO:2001198	regulation of dendritic cell differentiation	3/252	13/18870	0.000609613805814401	0.0256428576522699	0.0222208757018178	TMEM176A/TMEM176B/LILRB1	3
lightgreen	FYN	GO:0002758	innate immune response-activating signal transduction	11/252	255/18870	0.000662883940914574	0.0275306608878572	0.0238567558215891	IRF3/FYN/PHB2/SLC15A3/HAVCR2/MAP2K6/F2RL1/CD36/TNIP3/TASL/TNF	11
lightgreen	FYN	GO:0050671	positive regulation of lymphocyte proliferation	8/252	145/18870	0.000748482210182294	0.0298730962285172	0.0258865984097355	IL12RB1/IRS2/HAVCR2/HLA-DPA1/CD74/HLA-DPB1/TFRC/CD86	8
lightgreen	FYN	GO:0046598	positive regulation of viral entry into host cell	3/252	14/18870	0.000768240847417895	0.0298730962285172	0.0258865984097355	CD4/CD74/HLA-DRB1	3
lightgreen	FYN	GO:0075294	positive regulation by symbiont of entry into host	3/252	14/18870	0.000768240847417895	0.0298730962285172	0.0258865984097355	CD4/CD74/HLA-DRB1	3
lightgreen	FYN	GO:0090715	immunological memory formation process	3/252	14/18870	0.000768240847417895	0.0298730962285172	0.0258865984097355	IL12RB1/HLA-DRA/HLA-DRB1	3
lightgreen	FYN	GO:0042129	regulation of T cell proliferation	9/252	182/18870	0.000780725235657418	0.0298730962285172	0.0258865984097355	IL12RB1/HAVCR2/HLA-DPA1/IL4I1/LILRB1/HLA-DPB1/TFRC/HLA-DRB1/CD86	9
lightgreen	FYN	GO:0002697	regulation of immune effector process	14/252	389/18870	0.000781542956818859	0.0298730962285172	0.0258865984097355	IL12RB1/PHB2/HAVCR2/F2RL1/CD36/CUEDC2/CD74/IL4I1/LILRB1/TFRC/HLA-DRA/HLA-DRB1/CD86/TNF	14
lightgreen	FYN	GO:1903131	mononuclear cell differentiation	16/252	481/18870	0.000783019285477744	0.0298730962285172	0.0258865984097355	IL12RB1/TMEM176A/KAT7/GPR68/ARID2/AZI2/TMEM176B/CD4/DOCK10/F2RL1/CD74/IL4I1/LILRB1/HLA-DRA/HLA-DRB1/CD86	16
lightgreen	FYN	GO:0009615	response to virus	15/252	436/18870	0.000810597448934992	0.0305697727581116	0.0264903050160123	IL12RB1/ADARB1/IRF3/ILF3/DEFA3/SHFL/AZI2/PHB2/TRIM44/ATG16L1/F2RL1/LILRB1/IFI6/TRIM26/TNF	15
plum1	AKNA	GO:0050729	positive regulation of inflammatory response	10/291	152/18870	0.00012745010837682	0.03075722181887	0.0284827622790841	LILRA5/GSDMD/PLCG2/NLRP12/IL17RA/NLRP1/ADAM8/NLRP6/NAIP/PDE2A	10
plum1	AKNA	GO:0032732	positive regulation of interleukin-1 production	7/291	73/18870	0.000131779013791217	0.03075722181887	0.0284827622790841	LILRA5/GSDMD/NLRP12/EGR1/NLRP1/AGER/NAIP	7
lightgreen	FYN	GO:0052372	modulation by symbiont of entry into host	5/252	56/18870	0.000894977076256967	0.0331233292152431	0.0287030950802456	CIITA/CD4/CD74/TRIM26/HLA-DRB1	5
lightgreen	FYN	GO:0046651	lymphocyte proliferation	12/252	307/18870	0.000908168921903408	0.0331233292152431	0.0287030950802456	IL12RB1/IRS2/FYN/HAVCR2/HLA-DPA1/CD74/IL4I1/LILRB1/HLA-DPB1/TFRC/HLA-DRB1/CD86	12
lightgreen	FYN	GO:0071216	cellular response to biotic stimulus	11/252	265/18870	0.000908594827604961	0.0331233292152431	0.0287030950802456	AKAP8/IRF3/DEFA3/HAVCR2/CD36/TNIP3/LILRB1/PRKCA/CCL2/CD86/TNF	11
lightgreen	FYN	GO:0045582	positive regulation of T cell differentiation	7/252	116/18870	0.000944876982035943	0.0339106286942253	0.02938533120618	IL12RB1/ARID2/CD74/IL4I1/HLA-DRA/HLA-DRB1/CD86	7
lightgreen	FYN	GO:0002468	dendritic cell antigen processing and presentation	3/252	15/18870	0.000950861883532073	0.0339106286942253	0.02938533120618	CD74/HLA-DRA/HLA-DRB1	3
lightgreen	FYN	GO:0030522	intracellular receptor signaling pathway	13/252	353/18870	0.00097082947330771	0.0342504462572322	0.0296798008761078	ZDHHC7/ESRRA/IRF3/DEFA3/PHB2/SLC15A3/HAVCR2/MAP2K6/F2RL1/CD36/NKX3-1/TASL/TNF	13
saddlebrown	UBE2D3	GO:0034976	response to endoplasmic reticulum stress	6/51	266/18870	7.84648704750224e-05	0.0364315669200705	0.0302377128386127	ERMP1/HSP90B1/DNAJB9/TMBIM6/SERP1/BCAP31	6
saddlebrown	UBE2D3	GO:0034620	cellular response to unfolded protein	4/51	89/18870	9.75410091568152e-05	0.0364315669200705	0.0302377128386127	ERMP1/DNAJB9/TMBIM6/SERP1	4
lightgreen	FYN	GO:0043372	positive regulation of CD4-positive, alpha-beta T cell differentiation	4/252	34/18870	0.00105108685684314	0.0365130703571655	0.0316404828549396	IL12RB1/HLA-DRA/HLA-DRB1/CD86	4
lightgreen	FYN	GO:0002699	positive regulation of immune effector process	11/252	270/18870	0.00105722087288349	0.0365130703571655	0.0316404828549396	IL12RB1/PHB2/F2RL1/CD36/CD74/LILRB1/TFRC/HLA-DRA/HLA-DRB1/CD86/TNF	11
lightgreen	FYN	GO:0070372	regulation of ERK1 and ERK2 cascade	12/252	313/18870	0.00107270021145558	0.0366617645186016	0.0317693341133938	DSTYK/PHB2/HAVCR2/CD4/F2RL1/CD36/CD74/PRKCA/CCL2/HLA-DRB1/TNF/PDE8A	12
lightgreen	FYN	GO:0002700	regulation of production of molecular mediator of immune response	9/252	191/18870	0.00109775471228081	0.0371312702164261	0.0321761853268634	PHB2/F2RL1/CD36/CUEDC2/CD74/LILRB1/TFRC/CD86/TNF	9
lightgreen	FYN	GO:0046325	negative regulation of glucose import	3/252	16/18870	0.0011587957307838	0.0387388416032029	0.0335692299107304	SIRT6/GRB10/TNF	3
lightgreen	FYN	GO:0030224	monocyte differentiation	4/252	35/18870	0.00117438656039076	0.0387388416032029	0.0335692299107304	GPR68/CD4/CD74/HLA-DRB1	4
lightgreen	FYN	GO:0002822	regulation of adaptive immune response based on somatic recombination of immune receptors built from immunoglobulin superfamily domains	9/252	193/18870	0.00118070227379466	0.0387388416032029	0.0335692299107304	IL12RB1/HAVCR2/CD4/IL4I1/LILRB1/TFRC/HLA-DRA/HLA-DRB1/TNF	9
lightgreen	FYN	GO:0001913	T cell mediated cytotoxicity	5/252	60/18870	0.00122550774309042	0.0392403102096091	0.0340037786541825	IL12RB1/LILRB1/HLA-DRA/CTSH/HLA-DRB1	5
lightgreen	FYN	GO:0046324	regulation of glucose import	5/252	60/18870	0.00122550774309042	0.0392403102096091	0.0340037786541825	IRS2/SIRT6/GRB10/TNF/INSR	5
lightgreen	FYN	GO:0006096	glycolytic process	6/252	89/18870	0.00123186587978962	0.0392403102096091	0.0340037786541825	UCP2/ZBTB20/SIRT6/PGM1/PKM/INSR	6
lightgreen	FYN	GO:0002218	activation of innate immune response	11/252	276/18870	0.00126151914853323	0.039798503137861	0.0344874819857112	IRF3/FYN/PHB2/SLC15A3/HAVCR2/MAP2K6/F2RL1/CD36/TNIP3/TASL/TNF	11
plum1	AKNA	GO:0050853	B cell receptor signaling pathway	7/291	77/18870	0.000184570646634799	0.0403863646167769	0.037399841554946	NCKAP1L/SH2B2/PLCG2/PIK3CD/NFAM1/PRKCB/PTPN6	7
lightgreen	FYN	GO:0002221	pattern recognition receptor signaling pathway	10/252	236/18870	0.0013214409760287	0.0412918842128586	0.0357815746992833	IRF3/PHB2/SLC15A3/HAVCR2/MAP2K6/F2RL1/CD36/TNIP3/TASL/TNF	10
lightgreen	FYN	GO:0044403	symbiont process	12/252	322/18870	0.00136543760246769	0.0422641582424197	0.0366241009360996	ILF3/KPNA3/CIITA/CD4/F2RL1/PSMC3/CD74/TFRC/TRIM26/HLA-DRB1/CD86/INSR	12
lightgreen	FYN	GO:0002761	regulation of myeloid leukocyte differentiation	7/252	124/18870	0.00139441127135773	0.0424989122357047	0.0368275275344931	GPR68/CD4/CD74/LILRB1/PRKCA/HLA-DRB1/TNF	7
lightgreen	FYN	GO:0002833	positive regulation of response to biotic stimulus	13/252	369/18870	0.00144662983032482	0.0424989122357047	0.0368275275344931	IRF3/FYN/PHB2/SLC15A3/HAVCR2/MAP2K6/F2RL1/CD36/TNIP3/TASL/PRKCA/HLA-DRB1/TNF	13
lightgreen	FYN	GO:0010934	macrophage cytokine production	4/252	37/18870	0.00145074007022217	0.0424989122357047	0.0368275275344931	CD36/CUEDC2/CD74/LILRB1	4
lightgreen	FYN	GO:0010935	regulation of macrophage cytokine production	4/252	37/18870	0.00145074007022217	0.0424989122357047	0.0368275275344931	CD36/CUEDC2/CD74/LILRB1	4
lightgreen	FYN	GO:0043243	positive regulation of protein complex disassembly	4/252	37/18870	0.00145074007022217	0.0424989122357047	0.0368275275344931	KATNB1/F2RL1/TNF/INSR	4
lightgreen	FYN	GO:0046677	response to antibiotic	4/252	37/18870	0.00145074007022217	0.0424989122357047	0.0368275275344931	KAT7/VPS54/CIITA/SLC1A3	4
thistle1	UXS1	GO:0042551	neuron maturation	3/38	48/18870	0.000122407398239065	0.0461801194121577	0.0374094430525533	MAP3K13/BCL2/C3	3
thistle1	UXS1	GO:1903900	regulation of viral life cycle	4/38	143/18870	0.000191061915735729	0.0461801194121577	0.0374094430525533	OASL/LY6E/BST2/BCL2	4
thistle1	UXS1	GO:0009411	response to UV	4/38	152/18870	0.000241365881024161	0.0461801194121577	0.0374094430525533	HMGN1/INO80/BCL2/CUL4A	4
thistle1	UXS1	GO:0009205	purine ribonucleoside triphosphate metabolic process	4/38	161/18870	0.000300575886112762	0.0461801194121577	0.0374094430525533	NDUFA10/MFN1/NDUFB2/ATP5MC3	4
thistle1	UXS1	GO:0009144	purine nucleoside triphosphate metabolic process	4/38	167/18870	0.00034542823250448	0.0461801194121577	0.0374094430525533	NDUFA10/MFN1/NDUFB2/ATP5MC3	4
thistle1	UXS1	GO:0009199	ribonucleoside triphosphate metabolic process	4/38	168/18870	0.000353344670293288	0.0461801194121577	0.0374094430525533	NDUFA10/MFN1/NDUFB2/ATP5MC3	4
thistle1	UXS1	GO:0050792	regulation of viral process	4/38	168/18870	0.000353344670293288	0.0461801194121577	0.0374094430525533	OASL/LY6E/BST2/BCL2	4
thistle1	UXS1	GO:1904507	positive regulation of telomere maintenance in response to DNA damage	2/38	15/18870	0.000407824173099043	0.0461801194121577	0.0374094430525533	INO80/UCHL5	2
thistle1	UXS1	GO:0015986	ATP synthesis coupled proton transport	3/38	76/18870	0.000478561902090534	0.0461801194121577	0.0374094430525533	NDUFA10/NDUFB2/ATP5MC3	3
thistle1	UXS1	GO:2000045	regulation of G1/S transition of mitotic cell cycle	4/38	183/18870	0.000488298180399553	0.0461801194121577	0.0374094430525533	EZH2/INO80/BCL2/CUL4A	4
thistle1	UXS1	GO:0009141	nucleoside triphosphate metabolic process	4/38	184/18870	0.000498431998561339	0.0461801194121577	0.0374094430525533	NDUFA10/MFN1/NDUFB2/ATP5MC3	4
thistle1	UXS1	GO:0060382	regulation of DNA strand elongation	2/38	17/18870	0.000526888621937822	0.0461801194121577	0.0374094430525533	INO80/UCHL5	2
thistle1	UXS1	GO:1904505	regulation of telomere maintenance in response to DNA damage	2/38	19/18870	0.000660803805220979	0.0461801194121577	0.0374094430525533	INO80/UCHL5	2
thistle1	UXS1	GO:0045069	regulation of viral genome replication	3/38	85/18870	0.000664030124125803	0.0461801194121577	0.0374094430525533	OASL/BST2/BCL2	3
thistle1	UXS1	GO:1901990	regulation of mitotic cell cycle phase transition	5/38	355/18870	0.000690367629076993	0.0461801194121577	0.0374094430525533	EZH2/MAD2L1BP/INO80/BCL2/CUL4A	5
thistle1	UXS1	GO:0009150	purine ribonucleotide metabolic process	5/38	365/18870	0.000782356629761227	0.0461801194121577	0.0374094430525533	PPCS/NDUFA10/MFN1/NDUFB2/ATP5MC3	5
thistle1	UXS1	GO:1902806	regulation of cell cycle G1/S phase transition	4/38	209/18870	0.000803574055029238	0.0461801194121577	0.0374094430525533	EZH2/INO80/BCL2/CUL4A	4
thistle1	UXS1	GO:0010224	response to UV-B	2/38	21/18870	0.000809454607144143	0.0461801194121577	0.0374094430525533	HMGN1/BCL2	2
thistle1	UXS1	GO:1903429	regulation of cell maturation	2/38	21/18870	0.000809454607144143	0.0461801194121577	0.0374094430525533	MAP3K13/BCL2	2
thistle1	UXS1	GO:0009152	purine ribonucleotide biosynthetic process	4/38	213/18870	0.000862381430471633	0.0461801194121577	0.0374094430525533	PPCS/NDUFA10/NDUFB2/ATP5MC3	4
thistle1	UXS1	GO:0048525	negative regulation of viral process	3/38	93/18870	0.000862795825316113	0.0461801194121577	0.0374094430525533	OASL/LY6E/BST2	3
lightgreen	FYN	GO:0030225	macrophage differentiation	5/252	64/18870	0.00163859994816791	0.0471600564029728	0.0408666524469207	UCP2/VPS54/CD4/PRKCA/HLA-DRB1	5
lightgreen	FYN	GO:0048524	positive regulation of viral process	5/252	64/18870	0.00163859994816791	0.0471600564029728	0.0408666524469207	ADARB1/CD4/VAPB/CD74/HLA-DRB1	5
lightgreen	FYN	GO:0090713	immunological memory process	3/252	18/18870	0.00165555282513174	0.0472336419065847	0.0409304181298017	IL12RB1/HLA-DRA/HLA-DRB1	3
lightgreen	FYN	GO:0032984	protein-containing complex disassembly	10/252	245/18870	0.0017443878030999	0.0490906936151331	0.0425396504449781	KATNB1/KLC1/ARID2/SHFL/APEH/SNAPIN/F2RL1/PEX2/TNF/INSR	10
lightgreen	FYN	GO:0002456	T cell mediated immunity	7/252	129/18870	0.00175056725174355	0.0490906936151331	0.0425396504449781	IL12RB1/MYO1G/IL4I1/LILRB1/HLA-DRA/CTSH/HLA-DRB1	7
