## Supplementary material for "Decoding the peripheral transcriptomic and meta-genomic response to music in Autism Spectrum Disorder *via* saliva-based RNA sequencing": Table S9

### Sheet: Table S9
Table S9. Differentially expressed genes (P-value < 0.05 &|Log2FC| > 1) in the merged dataset that found a match in the SFARI database, which contains genes associated with ASD. The table includes each gene’s average expression (baseMean), Log2 fold change (Log2FC), standard error (lfcSE), test statistic (stat), raw P-value and adjusted P-value.
Genes	baseMean	log2FoldChange	lfcSE	stat	P-value	Adjusted P-value
UPF3B	41.7304	2.12416	0.550391	3.85937	0.000113681	0.151859
EIF4E	201.004	1.22321	0.39006	3.13595	0.00171299	0.38364
DLGAP1	22.7307	2.00504	0.639753	3.13407	0.00172397	0.38364
GATM	62.1684	1.5752	0.53056	2.96893	0.00298834	0.471038
H2BC11	101.921	1.08075	0.445689	2.42489	0.015313	0.621121
CDKL5	830.733	1.15112	0.520764	2.21045	0.0270738	0.667965
FRG1	48.434	1.38248	0.66115	2.09102	0.0365262	0.710795
STYK1	102.052	1.21026	0.607516	1.99215	0.0463546	0.720866
ASAP2	763.745	1.1737	0.597667	1.96381	0.0495527	0.7253
PTBP2	69.2543	-1.00287	0.45077	-2.22479	0.0260952	0.660764
